# Type 2 Diabetes Modifies Skeletal Muscle Gene Expression Response to Gastric Bypass Surgery

**DOI:** 10.1101/2021.01.19.427352

**Authors:** Matthew D. Barberio, G. Lynis Dohm, Walter J. Pories, Natalie A. Gadaleta, Joseph A. Houmard, Evan P. Nadler, Monica J. Hubal

**Affiliations:** Center for Genetic Medicine Research, Children’s National Medical Center, Washington, D.C.; Department of Exercise and Nutrition Sciences, Milken Institute School of Public Health, George Washington University, Washington, D.C.; Department of Physiology, Brody School of Medicine, East Carolina University, Greenville, N.C.; Department of Surgery, Brody School of Medicine, East Carolina University, Greenville, N.C.; Human Performance Laboratory, Department of Kinesiology, College of Health and Human Performance, East Carolina University, Greenville, N.C.; Division of Pediatric Surgery, Children’s National Medical Center, Washington, D.C.; Department of Kinesiology, Indiana University Purdue University Indianapolis, Indianapolis, IN

## Abstract

Roux-en-Y gastric bypass (RYGB) is an effective treatment for type 2 diabetes mellitus (T2DM) which can result in remission of clinical symptoms, yet mechanisms for improved skeletal muscle health are poorly understood. We sought to define the impact of existing T2DM on RYGB-induced muscle transcriptome changes.

**Methods:** Vastus lateralis biopsy transcriptomes were generated pre- and 1-yr post-RYGB in black adult females with (T2D; n = 5, age=51±6 yr, BMI=53.0±5.8 kg/m^2^) and without (CON; n = 7,43±6 yr,51.0±9.2 kg/m^2^) T2DM. Insulin, glucose, and HOMA-IR were measured in blood at the same time points. ANCOVA detected differentially expressed genes (p< 0.01, Fold change<|1.2|), which were used to identify enriched biological pathways.

**Results:** Pre-RYGB, 95 probes were downregulated with T2D including subunits of mitochondrial complex I. Post-RYGB, the T2D group had normalized gene expression when compared to their non-diabetic counterparts with only 3 probes remaining significantly different. In the T2D, we identified 52 probes upregulated from pre- to post-RYGB, including NDFUB7 and NDFUA1.

**Conclusion:** Black females with T2DM show extensive down regulation of genes across aerobic metabolism pathways prior to RYGB, which resolves 1 year post-RYGB and is related to improvements in clinical markers. These data support efficacy of RYGB for improving skeletal muscle health, especially in patients with T2DM.
