## Supplemental Table 2 for "Type 2 Diabetes Modifies Skeletal Muscle Gene Expression Response to Gastric Bypass Surgery"

### Sheet: Supplementary 2
Column #	Probeset ID	Entrez Gene	Gene Symbol	Gene Title	RefSeq Transcript ID	p-value(Timepoint)	p-value(Diabetic/Non-Diabetic)	p-value(Age)	p-value(BMI)	p-value(Timepoint * Diabetic/Non-Diabetic)	Mean(Post * Diabetic)	Std(Post * Diabetic)	Mean(Post * Non-Diabetic)	Std(Post * Non-Diabetic)	Mean(Pre * Diabetic)	Std(Pre * Diabetic)	Mean(Pre * Non-Diabetic)	Std(Pre * Non-Diabetic)	p-value(Pre * Diabetic vs. Pre * Non-Diabetic)	Ratio(Pre * Diabetic vs. Pre * Non-Diabetic)	Fold-Change(Pre * Diabetic vs. Pre * Non-Diabetic)	Fold-Change(Pre * Diabetic vs. Pre * Non-Diabetic) (Description)	T(Pre * Diabetic vs. Pre * Non-Diabetic)	p-value(Post * Diabetic vs. Pre * Diabetic)	Ratio(Post * Diabetic vs. Pre * Diabetic)	Fold-Change(Post * Diabetic vs. Pre * Diabetic)	Fold-Change(Post * Diabetic vs. Pre * Diabetic) (Description)	T(Post * Diabetic vs. Pre * Diabetic)	p-value(Post * Non-Diabetic vs. Pre * Non-Diabetic)	Ratio(Post * Non-Diabetic vs. Pre * Non-Diabetic)	Fold-Change(Post * Non-Diabetic vs. Pre * Non-Diabetic)	Fold-Change(Post * Non-Diabetic vs. Pre * Non-Diabetic) (Description)	T(Post * Non-Diabetic vs. Pre * Non-Diabetic)	p-value(Post * Diabetic vs. Post * Non-Diabetic)	Ratio(Post * Diabetic vs. Post * Non-Diabetic)	Fold-Change(Post * Diabetic vs. Post * Non-Diabetic)	Fold-Change(Post * Diabetic vs. Post * Non-Diabetic) (Description)	T(Post * Diabetic vs. Post * Non-Diabetic)	F(Timepoint)	SS(Timepoint)	F(Diabetic/Non-Diabetic)	SS(Diabetic/Non-Diabetic)	F(Age)	SS(Age)	F(BMI)	SS(BMI)	F(Timepoint * Diabetic/Non-Diabetic)	SS(Timepoint * Diabetic/Non-Diabetic)	F(Error)
2745	200700_s_at	11014	KDELR2	KDEL (Lys-Asp-Glu-Leu) endoplasmic reticulum protein retention receptor 2	NM_001100603 /// NM_006854	0.00194433	0.00638639	0.112466	3.66873e-13	0.00239091	8.00752	0.127194	7.95315	0.141742	7.50952	0.269129	7.96994	0.0886443	0.000563989	0.714945	-1.39871	Pre * Diabetic down vs Pre * Non-Diabetic	-5.51455	0.000375409	1.41225	1.41225	Post * Diabetic up vs Pre * Diabetic	5.86717	0.908175	1.00605	1.00605	Post * Non-Diabetic up vs Pre * Non-Diabetic	0.119045	0.955896	1.00361	1.00361	Post * Diabetic up vs Post * Non-Diabetic	0.0570604	20.45	20.45	11.7982	11.7982	3.17844	3.17844	7426	7426	19.0684	19.0684	1
15452	223129_x_at	29116	MYLIP	myosin regulatory light chain interacting protein	NM_013262	0.010379	0.00900419	0.0143923	3.7566e-12	0.55138	7.87863	0.173364	8.00304	0.32659	7.53206	0.419811	7.82598	0.209875	0.0228356	0.784555	-1.27461	Pre * Diabetic down vs Pre * Non-Diabetic	-2.81021	0.031456	1.27153	1.27153	Post * Diabetic up vs Pre * Diabetic	2.6033	0.0710875	1.17896	1.17896	Post * Non-Diabetic up vs Pre * Non-Diabetic	2.08025	0.0982796	0.846158	-1.18181	Post * Diabetic down vs Post * Non-Diabetic	-1.87084	11.0912	11.0912	10.44	10.44	9.68727	9.68727	4148.13	4148.13	0.38663	0.38663	1
2791	200748_s_at	2495	FTH1	ferritin, heavy polypeptide 1	NM_002032	0.0123286	0.00615178	0.598582	8.74172e-14	0.00410045	11.7858	0.174033	11.7384	0.178487	11.2193	0.283562	11.8077	0.141016	0.000697846	0.660974	-1.51292	Pre * Diabetic down vs Pre * Non-Diabetic	-5.33556	0.00147337	1.48097	1.48097	Post * Diabetic up vs Pre * Diabetic	4.73502	0.576457	0.959433	-1.04228	Post * Non-Diabetic down vs Pre * Non-Diabetic	-0.582216	0.808838	1.02027	1.02027	Post * Diabetic up vs Post * Non-Diabetic	0.250066	10.3372	10.3372	11.9521	11.9521	0.300411	0.300411	10631.9	10631.9	15.7864	15.7864	1
13828	219862_s_at	26502	NARF	nuclear prelamin A recognition factor	NM_001038618 /// NM_001083608 /// NM_012336 /// NM_031968	0.0213868	0.00221173	0.468729	4.15981e-12	0.0255317	7.61867	0.223624	7.71825	0.173177	7.15214	0.291204	7.72273	0.154163	0.00115847	0.667277	-1.49863	Pre * Diabetic down vs Pre * Non-Diabetic	-4.92379	0.0061956	1.38178	1.38178	Post * Diabetic up vs Pre * Diabetic	3.68263	0.931855	1.00667	1.00667	Post * Non-Diabetic up vs Pre * Non-Diabetic	0.0882402	0.331558	0.915923	-1.09179	Post * Diabetic down vs Post * Non-Diabetic	-1.03359	8.13846	8.13846	16.6525	16.6525	0.578485	0.578485	4043.56	4043.56	7.49614	7.49614	1
14977	222460_s_at	80011	FAM192A	family with sequence similarity 192, member A	NM_024946	0.0274332	0.00416605	0.0785639	5.70714e-12	0.02416	6.91173	0.177727	6.92898	0.180836	6.47414	0.425494	6.97131	0.197374	0.00161673	0.692377	-1.4443	Pre * Diabetic down vs Pre * Non-Diabetic	-4.6632	0.00698307	1.35433	1.35433	Post * Diabetic up vs Pre * Diabetic	3.59992	0.951232	0.99545	-1.00457	Post * Non-Diabetic down vs Pre * Non-Diabetic	-0.0631039	0.484516	0.941995	-1.06158	Post * Diabetic down vs Post * Non-Diabetic	-0.732938	7.24412	7.24412	13.6277	13.6277	4.06361	4.06361	3735.63	3735.63	7.69315	7.69315	1
3083	201053_s_at	9491	PSMF1	proteasome (prosome, macropain) inhibitor subunit 1 (PI31)	NM_006814 /// NM_178578 /// NM_178579	0.0373964	0.00609883	0.972158	0.151923	0.115004	8.10775	0.256947	8.35195	0.189874	7.79611	0.19537	8.35832	0.287688	0.00334689	0.667272	-1.49864	Pre * Diabetic down vs Pre * Non-Diabetic	-4.11942	0.0102333	1.37807	1.37807	Post * Diabetic up vs Pre * Diabetic	3.33986	0.234625	1.15933	1.15933	Post * Non-Diabetic up vs Pre * Non-Diabetic	1.28536	0.067485	0.793167	-1.26077	Post * Diabetic down vs Post * Non-Diabetic	-2.11369	6.21084	6.21084	11.9878	11.9878	0.00129663	0.00129663	2.50808	2.50808	3.12648	3.12648	1
718	1555579_s_at	5797	PTPRM	protein tyrosine phosphatase, receptor type, M	NM_001105244 /// NM_002845	0.0484116	0.0075025	0.0147756	0.585629	0.504305	8.94455	0.403219	9.11686	0.20479	8.55577	0.421165	8.97988	0.270491	0.0121448	0.703995	-1.42046	Pre * Diabetic down vs Pre * Non-Diabetic	-3.22516	0.0409073	1.3606	1.3606	Post * Diabetic up vs Pre * Diabetic	2.43461	0.172512	1.22923	1.22923	Post * Non-Diabetic up vs Pre * Non-Diabetic	1.498	0.0750336	0.779232	-1.28332	Post * Diabetic down vs Post * Non-Diabetic	-2.04547	5.41346	5.41346	11.1493	11.1493	9.57947	9.57947	0.322608	0.322608	0.488738	0.488738	1
9363	212053_at	23042	PDXDC1	pyridoxal-dependent decarboxylase domain containing 1	NM_015027	0.0485971	0.00498824	0.0469351	3.77248e-12	0.215733	7.89674	0.165266	8.01861	0.141206	7.57514	0.445929	7.97827	0.194236	0.00721885	0.734357	-1.36173	Pre * Diabetic down vs Pre * Non-Diabetic	-3.57708	0.0420815	1.24972	1.24972	Post * Diabetic up vs Pre * Diabetic	2.41647	0.473227	1.06136	1.06136	Post * Non-Diabetic up vs Pre * Non-Diabetic	0.752642	0.142013	0.864685	-1.15649	Post * Diabetic down vs Post * Non-Diabetic	-1.62876	5.40207	5.40207	12.8366	12.8366	5.50618	5.50618	4143.75	4143.75	1.80706	1.80706	1
18207	226967_at	84922	FIZ1	FLT3-interacting zinc finger 1	NM_032836	0.0639198	0.00798148	0.131226	2.77079e-12	0.084149	7.04478	0.182519	6.99085	0.116099	7.33917	0.256467	6.9769	0.157829	0.00514274	1.30766	1.30766	Pre * Diabetic up vs Pre * Non-Diabetic	3.81271	0.0264978	0.815417	-1.22637	Post * Diabetic down vs Pre * Diabetic	-2.7139	0.895195	0.991269	-1.00881	Post * Non-Diabetic down vs Pre * Non-Diabetic	-0.135982	0.345384	1.07568	1.07568	Post * Diabetic up vs Post * Non-Diabetic	1.00266	4.61625	4.61625	10.9057	10.9057	2.82651	2.82651	4476.68	4476.68	3.88679	3.88679	1
6000	204726_at	1012	CDH13	cadherin 13, H-cadherin (heart)	NM_001220488 /// NM_001220489 /// NM_001220490 /// NM_001220491 /// NM_001220492 /// NM	0.0690169	0.00671909	0.000933117	0.30176	0.590337	7.84174	0.470874	7.882	0.360441	7.57869	0.308846	7.88483	0.235519	0.0156675	0.74527	-1.3418	Pre * Diabetic down vs Pre * Non-Diabetic	-3.05642	0.0691158	1.27786	1.27786	Post * Diabetic up vs Pre * Diabetic	2.09834	0.210094	1.18291	1.18291	Post * Non-Diabetic up vs Pre * Non-Diabetic	1.36271	0.0776709	0.805093	-1.24209	Post * Diabetic down vs Post * Non-Diabetic	-2.02321	4.40689	4.40689	11.5912	11.5912	25.981	25.981	1.21844	1.21844	0.314417	0.314417	1
19587	229145_at	119504	ANAPC16	anaphase promoting complex subunit 16	NM_001242546 /// NM_001242547 /// NM_001242548 /// NM_173473 /// NR_038391 /// NR_03839	0.0712972	0.00795908	0.00232942	9.49268e-14	0.883964	9.12256	0.24154	9.23723	0.184829	9.0087	0.266783	9.1682	0.165378	0.0400052	0.859959	-1.16285	Pre * Diabetic down vs Pre * Non-Diabetic	-2.4489	0.239342	1.08212	1.08212	Post * Diabetic up vs Pre * Diabetic	1.27129	0.125787	1.09556	1.09556	Post * Non-Diabetic up vs Pre * Non-Diabetic	1.70921	0.0338267	0.849414	-1.17728	Post * Diabetic down vs Post * Non-Diabetic	-2.55658	4.31956	4.31956	10.9166	10.9166	19.2386	19.2386	10414.9	10414.9	0.0227023	0.0227023	1
1307	1558342_x_at	85458	DIXDC1	DIX domain containing 1	NM_001037954 /// NM_033425	0.0719708	0.00635446	0.251847	0.0255326	0.860824	5.41597	0.361216	4.82697	1.06041	5.5444	0.227436	4.6731	0.834915	0.0298835	2.05811	2.05811	Pre * Diabetic up vs Pre * Non-Diabetic	2.63632	0.133109	0.580229	-1.72346	Post * Diabetic down vs Pre * Diabetic	-1.67178	0.117053	0.541742	-1.8459	Post * Non-Diabetic down vs Pre * Non-Diabetic	-1.75659	0.0324563	2.20432	2.20432	Post * Diabetic up vs Post * Non-Diabetic	2.58316	4.29445	4.29445	11.8187	11.8187	1.52539	1.52539	7.49601	7.49601	0.0327825	0.0327825	1
25244	244408_at	---	---	---	---	0.0780041	0.00209281	0.0233876	0.0509209	0.773761	4.68973	0.307308	4.24919	0.174457	4.64182	0.464389	4.18128	0.270711	0.00568812	1.40301	1.40301	Pre * Diabetic up vs Pre * Non-Diabetic	3.74211	0.135131	1.18173	1.18173	Post * Diabetic up vs Pre * Diabetic	1.66179	0.113527	1.22179	1.22179	Post * Non-Diabetic up vs Pre * Non-Diabetic	1.77666	0.0170069	1.357	1.357	Post * Diabetic up vs Post * Non-Diabetic	3.00249	4.08222	4.08222	16.9355	16.9355	7.81043	7.81043	5.26387	5.26387	0.0884275	0.0884275	1
23845	240716_at	64927	TTC23	tetratricopeptide repeat domain 23	NM_001040655 /// NM_001040656 /// NM_001040657 /// NM_001040658 /// NM_001040659 /// NM	0.105799	0.00690719	0.765957	0.15995	0.120375	3.85441	0.383883	3.97466	0.281118	3.50147	0.162041	4.09825	0.248221	0.00463303	0.648044	-1.54311	Pre * Diabetic down vs Pre * Non-Diabetic	-3.88635	0.0336846	1.41483	1.41483	Post * Diabetic up vs Pre * Diabetic	2.55928	0.641124	1.07173	1.07173	Post * Non-Diabetic up vs Pre * Non-Diabetic	0.484344	0.244838	0.855501	-1.16891	Post * Diabetic down vs Post * Non-Diabetic	-1.25518	3.32257	3.32257	11.4796	11.4796	0.0948572	0.0948572	2.39972	2.39972	3.0213	3.0213	1
13456	219182_at	79583	TMEM231	transmembrane protein 231	NM_001077416 /// NM_001077418 /// NM_001077419	0.112528	0.00495674	0.0985263	0.926466	0.048409	4.39058	0.288253	4.48568	0.217367	3.82844	0.479472	4.51947	0.142704	0.00206832	0.599406	-1.66832	Pre * Diabetic down vs Pre * Non-Diabetic	-4.47542	0.020616	1.48611	1.48611	Post * Diabetic up vs Pre * Diabetic	2.87669	0.892379	1.02063	1.02063	Post * Non-Diabetic up vs Pre * Non-Diabetic	0.139662	0.317275	0.872776	-1.14577	Post * Diabetic down vs Post * Non-Diabetic	-1.06661	3.17715	3.17715	12.8639	12.8639	3.49395	3.49395	0.00907092	0.00907092	5.41362	5.41362	1
5848	204483_at	2027	ENO3	enolase 3 (beta, muscle)	NM_001193503 /// NM_001976 /// NM_053013	0.130984	0.00441973	0.349189	1.66015e-13	0.0331972	12.2264	0.191501	12.3907	0.239413	11.8716	0.2569	12.4452	0.14607	0.00195806	0.680377	-1.46977	Pre * Diabetic down vs Pre * Non-Diabetic	-4.51684	0.0231148	1.27888	1.27888	Post * Diabetic up vs Pre * Diabetic	2.80233	0.515733	0.950014	-1.05262	Post * Non-Diabetic down vs Pre * Non-Diabetic	-0.679938	0.348904	0.915903	-1.09182	Post * Diabetic down vs Post * Non-Diabetic	-0.994936	2.83063	2.83063	13.3648	13.3648	0.988663	0.988663	9055.71	9055.71	6.59797	6.59797	1
6598	205862_at	9687	GREB1	growth regulation by estrogen in breast cancer 1	NM_014668 /// NM_033090 /// NM_148903	0.13638	0.00835806	0.411714	0.055001	0.382767	4.49536	0.756282	4.99104	0.360111	4.32782	0.493604	5.23854	0.445525	0.0081837	0.523349	-1.91077	Pre * Diabetic down vs Pre * Non-Diabetic	-3.49123	0.0729308	1.48252	1.48252	Post * Diabetic up vs Pre * Diabetic	2.06378	0.380391	1.23037	1.23037	Post * Non-Diabetic up vs Pre * Non-Diabetic	0.928334	0.0574818	0.630604	-1.58578	Post * Diabetic down vs Post * Non-Diabetic	-2.21665	2.74128	2.74128	10.7262	10.7262	0.749935	0.749935	5.0397	5.0397	0.852809	0.852809	1
19415	228834_at	---	---	---	---	0.153706	0.00226281	0.202238	0.703131	0.283671	7.60186	0.424766	8.53486	0.313386	6.5383	1.69163	8.41844	0.379382	0.00360853	0.249919	-4.00129	Pre * Diabetic down vs Pre * Non-Diabetic	-4.06496	0.0779306	2.26855	2.26855	Post * Diabetic up vs Pre * Diabetic	2.02106	0.54149	1.3194	1.3194	Post * Non-Diabetic up vs Pre * Non-Diabetic	0.637695	0.0576034	0.429705	-2.32718	Post * Diabetic down vs Post * Non-Diabetic	-2.21529	2.48336	2.48336	16.5365	16.5365	1.92968	1.92968	0.156064	0.156064	1.32065	1.32065	1
6916	206777_s_at	1415 /// 1416	CRYBB2 /// CRYBB2P1	crystallin, beta B2 /// crystallin, beta B2 pseudogene 1	NM_000496 /// NR_033733 /// NR_033734	0.160775	0.00859998	0.683436	0.13231	0.388508	5.15456	0.420898	5.6673	0.425432	4.9336	0.55236	5.80947	0.472793	0.00825163	0.535145	-1.86865	Pre * Diabetic down vs Pre * Non-Diabetic	-3.48559	0.0851375	1.42561	1.42561	Post * Diabetic up vs Pre * Diabetic	1.96394	0.415925	1.20104	1.20104	Post * Non-Diabetic up vs Pre * Non-Diabetic	0.857868	0.0537477	0.635205	-1.5743	Post * Diabetic down vs Post * Non-Diabetic	-2.2597	2.38899	2.38899	10.616	10.616	0.17893	0.17893	2.80823	2.80823	0.831437	0.831437	1
19943	229886_at	375444	C5orf34	chromosome 5 open reading frame 34	NM_198566	0.176169	0.00461493	0.859982	0.0260362	0.360302	3.43619	0.405158	3.00572	0.243977	3.29848	0.251155	2.9684	0.379679	0.0598573	1.29776	1.29776	Pre * Diabetic up vs Pre * Non-Diabetic	2.19068	0.508153	0.905692	-1.10413	Post * Diabetic down vs Pre * Diabetic	-0.692617	0.123672	0.769803	-1.29903	Post * Non-Diabetic down vs Pre * Non-Diabetic	-1.72039	0.012849	1.52685	1.52685	Post * Diabetic up vs Post * Non-Diabetic	3.18764	2.2015	2.2015	13.1747	13.1747	0.0331855	0.0331855	7.42701	7.42701	0.941535	0.941535	1
759	1555820_a_at	54903	MKS1	Meckel syndrome, type 1	NM_001165927 /// NM_017777	0.176868	0.0028316	0.205595	5.76467e-11	0.978362	4.9582	0.106013	5.23089	0.106945	4.83995	0.294366	5.14094	0.220097	0.0197842	0.7993	-1.25109	Pre * Diabetic down vs Pre * Non-Diabetic	-2.90353	0.349329	1.08542	1.08542	Post * Diabetic up vs Pre * Diabetic	0.994008	0.296819	1.08212	1.08212	Post * Non-Diabetic up vs Pre * Non-Diabetic	1.116	0.0243139	0.801734	-1.2473	Post * Diabetic down vs Post * Non-Diabetic	-2.76954	2.19351	2.19351	15.4254	15.4254	1.89814	1.89814	2092.28	2092.28	0.000783005	0.000783005	1
21590	234650_at	---	---	---	---	0.202462	0.00878621	0.662341	0.936094	0.690255	3.6846	0.456417	4.16184	0.234965	3.29954	0.403515	3.93531	0.390755	0.022257	0.635984	-1.57237	Pre * Diabetic down vs Pre * Non-Diabetic	-2.82688	0.195428	1.3162	1.3162	Post * Diabetic up vs Pre * Diabetic	1.41276	0.405779	1.19726	1.19726	Post * Non-Diabetic up vs Pre * Non-Diabetic	0.877532	0.0796947	0.699166	-1.43028	Post * Diabetic down vs Post * Non-Diabetic	-2.00662	1.92755	1.92755	10.5337	10.5337	0.205526	0.205526	0.00684517	0.00684517	0.170803	0.170803	1
18740	227743_at	80022	MYO15B	myosin XVB pseudogene	NM_001080847 /// NR_003587	0.210851	0.00859549	0.163483	0.134913	0.83095	4.84256	0.315423	5.05078	0.224729	4.77299	0.334566	5.12819	0.135422	0.0211788	0.752141	-1.32954	Pre * Diabetic down vs Pre * Non-Diabetic	-2.85916	0.222881	1.16405	1.16405	Post * Diabetic up vs Pre * Diabetic	1.32148	0.357264	1.13079	1.13079	Post * Non-Diabetic up vs Pre * Non-Diabetic	0.976829	0.0512395	0.774264	-1.29155	Post * Diabetic down vs Post * Non-Diabetic	-2.29032	1.85017	1.85017	10.618	10.618	2.35431	2.35431	2.7651	2.7651	0.0486522	0.0486522	1
15870	223760_s_at	---	---	---	---	0.227146	0.00276688	0.578568	0.845197	0.471005	4.98881	0.0961006	5.37663	0.12529	4.68965	0.542214	5.28653	0.173547	0.00682683	0.653192	-1.53094	Pre * Diabetic down vs Pre * Non-Diabetic	-3.61552	0.160332	1.24785	1.24785	Post * Diabetic up vs Pre * Diabetic	1.5475	0.551383	1.0984	1.0984	Post * Non-Diabetic up vs Pre * Non-Diabetic	0.621791	0.052605	0.742067	-1.34759	Post * Diabetic down vs Post * Non-Diabetic	-2.27347	1.71134	1.71134	15.5376	15.5376	0.33516	0.33516	0.0406766	0.0406766	0.57238	0.57238	1
3209	201194_at	6415	SEPW1	selenoprotein W, 1	NM_003009	0.230102	0.00923817	0.901305	2.63096e-13	0.0437819	11.8608	0.114931	11.9539	0.214963	11.5233	0.30468	12.0512	0.18503	0.00371169	0.694719	-1.43943	Pre * Diabetic down vs Pre * Non-Diabetic	-4.04465	0.041155	1.26358	1.26358	Post * Diabetic up vs Pre * Diabetic	2.43074	0.425995	0.933111	-1.07168	Post * Non-Diabetic down vs Pre * Non-Diabetic	-0.838684	0.530429	0.940762	-1.06297	Post * Diabetic down vs Post * Non-Diabetic	-0.655683	1.68763	1.68763	10.3424	10.3424	0.016385	0.016385	8070.28	8070.28	5.71727	5.71727	1
14353	221335_x_at	56006	SMG9	smg-9 homolog, nonsense mediated mRNA decay factor (C. elegans)	NM_019108	0.244212	0.0046129	0.594576	0.013147	0.922352	4.08223	0.35919	3.73116	0.372445	3.92781	0.251627	3.39763	0.58214	0.0207934	1.52456	1.52456	Pre * Diabetic up vs Pre * Non-Diabetic	2.87111	0.335176	0.836968	-1.19479	Post * Diabetic down vs Pre * Diabetic	-1.0254	0.319785	0.820191	-1.21923	Post * Non-Diabetic down vs Pre * Non-Diabetic	-1.06073	0.0274943	1.55574	1.55574	Post * Diabetic up vs Post * Non-Diabetic	2.69006	1.58004	1.58004	13.1766	13.1766	0.307162	0.307162	10.0642	10.0642	0.0101181	0.0101181	1
23876	240845_at	---	---	---	---	0.24573	0.00960439	0.234507	0.184322	0.369502	3.79575	0.508916	2.92698	0.873172	3.69578	0.358456	3.12022	0.660383	0.107966	1.62192	1.62192	Pre * Diabetic up vs Pre * Non-Diabetic	1.80954	0.634159	0.851654	-1.17419	Post * Diabetic down vs Pre * Diabetic	-0.494627	0.164283	0.59194	-1.68936	Post * Non-Diabetic down vs Pre * Non-Diabetic	-1.53108	0.0216001	2.33353	2.33353	Post * Diabetic up vs Post * Non-Diabetic	2.84635	1.56898	1.56898	10.1955	10.1955	1.65307	1.65307	2.11091	2.11091	0.904182	0.904182	1
8292	209645_s_at	219	ALDH1B1	aldehyde dehydrogenase 1 family, member B1	NM_000692	0.260078	0.00970578	0.934868	0.0956826	0.575747	4.92646	0.216484	5.82857	0.448537	4.82098	0.572652	5.76027	0.643515	0.0132732	0.538974	-1.85538	Pre * Diabetic down vs Pre * Non-Diabetic	-3.16606	0.446427	0.844992	-1.18344	Post * Diabetic down vs Pre * Diabetic	-0.800706	0.243354	0.738892	-1.35338	Post * Non-Diabetic down vs Pre * Non-Diabetic	-1.25949	0.0584653	0.616368	-1.62241	Post * Diabetic down vs Post * Non-Diabetic	-2.20577	1.46903	1.46903	10.1561	10.1561	0.00711121	0.00711121	3.56551	3.56551	0.340265	0.340265	1
16847	225323_at	200014	CC2D1B	coiled-coil and C2 domain containing 1B	NM_032449	0.280688	0.00346724	0.848194	0.00660004	0.0494641	5.0726	0.275259	4.57551	0.450859	4.67126	0.246085	4.52386	0.227202	0.22637	1.14893	1.14893	Pre * Diabetic up vs Pre * Non-Diabetic	1.31058	0.707793	1.05126	1.05126	Post * Diabetic up vs Pre * Diabetic	0.388484	0.0575917	0.740274	-1.35085	Post * Non-Diabetic down vs Pre * Non-Diabetic	-2.21542	0.00321487	1.63159	1.63159	Post * Diabetic up vs Post * Non-Diabetic	4.14866	1.33842	1.33842	14.4648	14.4648	0.0390939	0.0390939	13.2412	13.2412	5.34954	5.34954	1
17091	225605_at	90313	TP53I13	tumor protein p53 inducible protein 13	NM_138349	0.287494	0.00756495	0.0221738	0.502247	0.194006	5.88245	0.365346	5.66259	0.1695	6.03535	0.282276	5.5747	0.181593	0.00523092	1.43667	1.43667	Pre * Diabetic up vs Pre * Non-Diabetic	3.80077	0.104776	0.860229	-1.16248	Post * Diabetic down vs Pre * Diabetic	-1.82913	0.683783	0.957484	-1.0444	Post * Non-Diabetic down vs Pre * Non-Diabetic	-0.422505	0.0404119	1.29074	1.29074	Post * Diabetic up vs Post * Non-Diabetic	2.44242	1.29827	1.29827	11.1164	11.1164	8.00499	8.00499	0.493614	0.493614	2.01011	2.01011	1
21936	235425_at	151246	SGOL2	shugoshin-like 2 (S. pombe)	NM_001160033 /// NM_001160046 /// NM_152524	0.296356	0.00489118	0.275438	0.18592	0.133728	3.49505	0.461068	3.28916	0.366835	3.88256	0.392512	2.89212	0.561619	0.00385649	2.10079	2.10079	Pre * Diabetic up vs Pre * Non-Diabetic	4.01714	0.0902287	0.651385	-1.53519	Post * Diabetic down vs Pre * Diabetic	-1.92634	0.977826	1.0068	1.0068	Post * Non-Diabetic up vs Pre * Non-Diabetic	0.0286753	0.174891	1.35918	1.35918	Post * Diabetic up vs Post * Non-Diabetic	1.48869	1.24802	1.24802	12.9215	12.9215	1.37035	1.37035	2.09378	2.09378	2.78458	2.78458	1
15222	222781_s_at	55071	C9orf40	chromosome 9 open reading frame 40	NM_017998	0.31303	0.00812485	0.165936	0.386191	0.119999	4.707	0.219109	4.79984	0.282424	4.38706	0.365732	5.00895	0.321234	0.00514282	0.625882	-1.59774	Pre * Diabetic down vs Pre * Non-Diabetic	-3.8127	0.0894291	1.33436	1.33436	Post * Diabetic up vs Pre * Diabetic	1.93211	0.913222	0.982443	-1.01787	Post * Non-Diabetic down vs Pre * Non-Diabetic	-0.11247	0.269494	0.850075	-1.17637	Post * Diabetic down vs Post * Non-Diabetic	-1.18642	1.15918	1.15918	10.8362	10.8362	2.32355	2.32355	0.840001	0.840001	3.02846	3.02846	1
24782	243109_at	55784	MCTP2	multiple C2 domains, transmembrane 2	NM_001159643 /// NM_001159644 /// NM_018349	0.333939	0.00984826	0.285835	0.243863	0.495194	3.54434	0.446282	3.14686	0.660574	3.81769	0.188135	2.8996	0.700324	0.0170143	2.01744	2.01744	Pre * Diabetic up vs Pre * Non-Diabetic	3.00221	0.233368	0.694525	-1.43983	Post * Diabetic down vs Pre * Diabetic	-1.28915	0.682495	0.880743	-1.1354	Post * Non-Diabetic down vs Pre * Non-Diabetic	-0.424345	0.112669	1.59089	1.59089	Post * Diabetic up vs Post * Non-Diabetic	1.78164	1.05718	1.05718	10.1014	10.1014	1.30793	1.30793	1.58259	1.58259	0.510611	0.510611	1
24542	242622_x_at	5728	PTEN	Phosphatase and tensin homolog	NM_000314	0.343842	0.00645187	0.0589344	0.127545	0.197209	3.87313	0.427839	3.28644	0.469289	3.63192	0.443593	3.33931	0.459127	0.13402	1.32754	1.32754	Pre * Diabetic up vs Pre * Non-Diabetic	1.66726	0.985657	0.996179	-1.00384	Post * Diabetic down vs Pre * Diabetic	-0.0185467	0.150779	0.707536	-1.41336	Post * Non-Diabetic down vs Pre * Non-Diabetic	-1.58875	0.0107925	1.86911	1.86911	Post * Diabetic up vs Post * Non-Diabetic	3.30411	1.01216	1.01216	11.7564	11.7564	4.84285	4.84285	2.89014	2.89014	1.97827	1.97827	1
9079	211481_at	6579	SLCO1A2	solute carrier organic anion transporter family, member 1A2	NM_005075 /// NM_021094 /// NM_134431	0.360554	0.0090596	0.476507	0.0560131	0.228558	6.02842	0.25465	6.43663	0.295723	6.24168	0.339919	6.45759	0.31545	0.151901	0.830818	-1.20363	Pre * Diabetic down vs Pre * Non-Diabetic	-1.58378	0.962506	1.00692	1.00692	Post * Diabetic up vs Pre * Diabetic	0.0485014	0.171385	1.25271	1.25271	Post * Non-Diabetic up vs Pre * Non-Diabetic	1.50244	0.0147276	0.667805	-1.49744	Post * Diabetic down vs Post * Non-Diabetic	-3.09722	0.940491	0.940491	10.4166	10.4166	0.557839	0.557839	4.98736	4.98736	1.69996	1.69996	1
23849	240733_at	---	---	---	---	0.366801	0.00803954	0.543886	0.927941	0.944615	4.73142	0.142555	4.20886	0.397405	4.49466	0.461651	3.9669	0.307095	0.0357684	1.46408	1.46408	Pre * Diabetic up vs Pre * Non-Diabetic	2.52073	0.421175	1.16854	1.16854	Post * Diabetic up vs Pre * Diabetic	0.847826	0.489922	1.15055	1.15055	Post * Non-Diabetic up vs Pre * Non-Diabetic	0.723607	0.0463199	1.48698	1.48698	Post * Diabetic up vs Post * Non-Diabetic	2.35498	0.915	0.915	10.8773	10.8773	0.401736	0.401736	0.00870935	0.00870935	0.0051383	0.0051383	1
8238	209554_at	948	CD36	CD36 molecule (thrombospondin receptor)	NM_000072 /// NM_001001547 /// NM_001001548 /// NM_001127443 /// NM_001127444	0.400579	0.00677735	0.294109	0.943659	0.254005	6.2462	0.4242	6.84243	0.399462	5.51635	1.11713	6.87415	0.591977	0.0075275	0.373134	-2.68	Pre * Diabetic down vs Pre * Non-Diabetic	-3.54835	0.178852	1.63852	1.63852	Post * Diabetic up vs Pre * Diabetic	1.47346	0.977447	1.01042	1.01042	Post * Non-Diabetic up vs Pre * Non-Diabetic	0.0291655	0.143588	0.605083	-1.65267	Post * Diabetic down vs Post * Non-Diabetic	-1.62141	0.788094	0.788094	11.5562	11.5562	1.26055	1.26055	0.0053176	0.0053176	1.51036	1.51036	1
21509	234151_at	---	---	---	---	0.413818	0.00630459	0.516387	0.0567915	0.922421	5.15125	0.022892	4.82589	0.359457	5.05385	0.226003	4.58141	0.368425	0.0122007	1.43887	1.43887	Pre * Diabetic up vs Pre * Non-Diabetic	3.2221	0.404325	0.904264	-1.10587	Post * Diabetic down vs Pre * Diabetic	-0.880378	0.529476	0.915191	-1.09267	Post * Non-Diabetic down vs Pre * Non-Diabetic	-0.657243	0.0238682	1.42169	1.42169	Post * Diabetic up vs Post * Non-Diabetic	2.78153	0.742911	0.742911	11.851	11.851	0.460836	0.460836	4.94793	4.94793	0.0101002	0.0101002	1
9062	211433_x_at	80256	FAM214B	family with sequence similarity 214, member B	NM_025182	0.417121	0.00894988	0.376329	3.84223e-12	0.327804	5.56839	0.087171	5.45628	0.138151	5.57922	0.125227	5.33409	0.160697	0.0144725	1.19442	1.19442	Pre * Diabetic up vs Pre * Non-Diabetic	3.10877	0.905211	0.992521	-1.00754	Post * Diabetic down vs Pre * Diabetic	-0.122908	0.18308	1.07934	1.07934	Post * Non-Diabetic up vs Pre * Non-Diabetic	1.45752	0.151125	1.09835	1.09835	Post * Diabetic up vs Post * Non-Diabetic	1.58722	0.732003	0.732003	10.4631	10.4631	0.877387	0.877387	4124.78	4124.78	1.0861	1.0861	1
11753	216036_x_at	23038	WDTC1	WD and tetratricopeptide repeats 1	NM_015023	0.508927	0.00659229	0.168706	1.66335e-11	0.654332	7.03019	0.0883945	6.81565	0.122467	7.13139	0.411372	6.80612	0.148424	0.0219621	1.27677	1.27677	Pre * Diabetic up vs Pre * Non-Diabetic	2.83554	0.468116	0.93226	-1.07266	Post * Diabetic down vs Pre * Diabetic	-0.761667	0.866322	0.986365	-1.01382	Post * Non-Diabetic down vs Pre * Non-Diabetic	-0.173824	0.067998	1.20674	1.20674	Post * Diabetic up vs Post * Non-Diabetic	2.10882	0.477918	0.477918	11.6686	11.6686	2.28953	2.28953	2857.36	2857.36	0.216217	0.216217	1
24703	242938_s_at	3607	FOXK2	forkhead box K2	NM_004514 /// NM_181430 /// NM_181431	0.513885	0.00555169	0.0726952	2.16311e-10	0.7009	4.31262	0.142156	4.51026	0.183631	4.22319	0.288467	4.52455	0.207737	0.0210256	0.791954	-1.2627	Pre * Diabetic down vs Pre * Non-Diabetic	-2.86388	0.496581	1.06396	1.06396	Post * Diabetic up vs Pre * Diabetic	0.712204	0.832322	1.01646	1.01646	Post * Non-Diabetic up vs Pre * Non-Diabetic	0.21875	0.0565469	0.828955	-1.20634	Post * Diabetic down vs Post * Non-Diabetic	-2.22716	0.466514	0.466514	12.3803	12.3803	4.26778	4.26778	1501.27	1501.27	0.158562	0.158562	1
20220	230552_at	100134317 /// 284412	LOC100134317 /// LOC284412	uncharacterized LOC100134317 /// uncharacterized LOC284412	NR_029389 /// NR_029390	0.528192	0.00771575	0.0649781	0.128997	0.736631	3.95838	0.390566	3.363	0.538129	3.74032	0.67256	3.03027	0.956726	0.0472856	1.84728	1.84728	Pre * Diabetic up vs Pre * Non-Diabetic	2.34176	0.735312	0.894537	-1.1179	Post * Diabetic down vs Pre * Diabetic	-0.350087	0.491503	0.784978	-1.27392	Post * Non-Diabetic down vs Pre * Non-Diabetic	-0.720891	0.0341889	2.10511	2.10511	Post * Diabetic up vs Post * Non-Diabetic	2.54973	0.434739	0.434739	11.0385	11.0385	4.57106	4.57106	2.86476	2.86476	0.121286	0.121286	1
12226	217672_x_at	10209	EIF1	eukaryotic translation initiation factor 1	NM_005801	0.566517	0.00408677	0.0564054	1.13874e-13	0.408088	9.97111	0.112195	10.1375	0.163825	9.88247	0.311366	10.1892	0.0851305	0.00779561	0.790362	-1.26524	Pre * Diabetic down vs Pre * Non-Diabetic	-3.5244	0.359882	1.06337	1.06337	Post * Diabetic up vs Pre * Diabetic	0.971224	0.838396	0.988568	-1.01156	Post * Non-Diabetic down vs Pre * Non-Diabetic	-0.210691	0.047151	0.850164	-1.17624	Post * Diabetic down vs Post * Non-Diabetic	-2.34359	0.357346	0.357346	13.7138	13.7138	4.9674	4.9674	9951.41	9951.41	0.762175	0.762175	1
8534	210088_x_at	4635	MYL4	myosin, light chain 4, alkali; atrial, embryonic	NM_001002841 /// NM_002476	0.575391	0.00894027	0.563764	1.71757e-13	0.0241636	10.2461	0.222243	10.3654	0.205238	10.0682	0.153575	10.4915	0.0774139	0.00267932	0.740955	-1.34961	Pre * Diabetic down vs Pre * Non-Diabetic	-4.28225	0.0566817	1.13124	1.13124	Post * Diabetic up vs Pre * Diabetic	2.22563	0.133969	0.922726	-1.08375	Post * Non-Diabetic down vs Pre * Non-Diabetic	-1.66752	0.222747	0.908391	-1.10085	Post * Diabetic down vs Post * Non-Diabetic	-1.3219	0.340913	0.340913	10.4672	10.4672	0.362553	0.362553	8979	8979	7.69263	7.69263	1
23291	239085_at	122953	JDP2	Jun dimerization protein 2	NM_001135047 /// NM_001135048 /// NM_001135049 /// NM_130469	0.587412	0.00186954	0.143736	4.23818e-12	0.142699	7.05754	0.204285	6.90551	0.12621	7.22015	0.218285	6.80016	0.194194	0.00292357	1.36106	1.36106	Pre * Diabetic up vs Pre * Non-Diabetic	4.21805	0.186985	0.893407	-1.11931	Post * Diabetic down vs Pre * Diabetic	-1.44308	0.439008	1.05607	1.05607	Post * Non-Diabetic up vs Pre * Non-Diabetic	0.814354	0.0990734	1.15142	1.15142	Post * Diabetic up vs Post * Non-Diabetic	1.86561	0.319489	0.319489	17.5233	17.5233	2.62674	2.62674	4024.7	4024.7	2.64241	2.64241	1
6153	204998_s_at	22809	ATF5	activating transcription factor 5	NM_001193646 /// NM_012068	0.614829	0.00956878	0.666738	0.949884	0.886126	6.2456	0.163039	5.38649	0.336772	6.14805	0.398959	5.28074	0.592646	0.013231	1.80198	1.80198	Pre * Diabetic up vs Pre * Non-Diabetic	3.16817	0.646567	1.07855	1.07855	Post * Diabetic up vs Pre * Diabetic	0.476345	0.63898	1.1018	1.1018	Post * Non-Diabetic up vs Pre * Non-Diabetic	0.487502	0.0235299	1.76395	1.76395	Post * Diabetic up vs Post * Non-Diabetic	2.79078	0.274028	0.274028	10.2095	10.2095	0.199798	0.199798	0.00420566	0.00420566	0.0218573	0.0218573	1
21118	232953_at	140849	LINC00266-1	long intergenic non-protein coding RNA 266-1	NR_040415 /// XR_110618	0.626843	0.00915466	0.674809	0.400879	0.518348	5.865	0.513003	5.20023	0.413309	6.00547	0.571905	4.97632	0.666151	0.0147146	2.04767	2.04767	Pre * Diabetic up vs Pre * Non-Diabetic	3.0978	0.431191	0.799112	-1.25139	Post * Diabetic down vs Pre * Diabetic	-0.828908	0.964216	0.986509	-1.01368	Post * Non-Diabetic down vs Pre * Non-Diabetic	-0.0462876	0.086583	1.6587	1.6587	Post * Diabetic up vs Post * Non-Diabetic	1.95305	0.255523	0.255523	10.3769	10.3769	0.189538	0.189538	0.787042	0.787042	0.456424	0.456424	1
24113	241781_at	138199	C9orf41	chromosome 9 open reading frame 41	NM_152420	0.681921	0.00742332	0.607492	0.852204	0.641754	3.96215	0.285315	4.31306	0.28433	3.83234	0.229114	4.28357	0.140953	0.0147579	0.726604	-1.37626	Pre * Diabetic down vs Pre * Non-Diabetic	-3.09586	0.534179	1.08069	1.08069	Post * Diabetic up vs Pre * Diabetic	0.649559	0.932351	1.01149	1.01149	Post * Non-Diabetic up vs Pre * Non-Diabetic	0.0875962	0.0599598	0.776309	-1.28815	Post * Diabetic down vs Post * Non-Diabetic	-2.18958	0.180766	0.180766	11.1913	11.1913	0.285746	0.285746	0.0370276	0.0370276	0.23369	0.23369	1
14716	221999_at	51231	VRK3	vaccinia related kinase 3	NM_001025778 /// NM_016440	0.687037	0.00656878	0.362137	0.270979	0.784503	4.74975	0.183724	4.30946	0.29444	4.65231	0.289095	4.19739	0.476416	0.039124	1.4195	1.4195	Pre * Diabetic up vs Pre * Non-Diabetic	2.46318	0.85762	0.968499	-1.03253	Post * Diabetic down vs Pre * Diabetic	-0.185281	0.636239	0.914314	-1.09372	Post * Non-Diabetic down vs Pre * Non-Diabetic	-0.49155	0.03289	1.50363	1.50363	Post * Diabetic up vs Post * Non-Diabetic	2.57463	0.174611	0.174611	11.6831	11.6831	0.933966	0.933966	1.39818	1.39818	0.0799805	0.0799805	1
7292	208050_s_at	835	CASP2	caspase 2, apoptosis-related cysteine peptidase	NM_001224 /// NM_032982 /// NM_032983	0.700277	0.00727903	0.0652789	0.830118	0.95102	4.82784	0.725047	5.59237	0.505277	4.65708	0.955899	5.4912	0.254618	0.0247837	0.521826	-1.91635	Pre * Diabetic down vs Pre * Non-Diabetic	-2.75715	0.760964	1.08937	1.08937	Post * Diabetic up vs Pre * Diabetic	0.314804	0.732861	1.11104	1.11104	Post * Non-Diabetic up vs Pre * Non-Diabetic	0.353483	0.0350867	0.511651	-1.95446	Post * Diabetic down vs Post * Non-Diabetic	-2.53308	0.159263	0.159263	11.2694	11.2694	4.55839	4.55839	0.0491417	0.0491417	0.00401688	0.00401688	1
16744	225203_at	84988	PPP1R16A	protein phosphatase 1, regulatory subunit 16A	NM_032902	0.783944	0.00364171	0.286682	0.399138	0.000162607	8.38537	0.31596	8.2035	0.29047	7.4955	0.290027	8.76435	0.163286	5.77275e-05	0.426478	-2.34479	Pre * Diabetic down vs Pre * Non-Diabetic	-7.69456	0.00320558	1.7479	1.7479	Post * Diabetic up vs Pre * Diabetic	4.15077	0.00829658	0.610083	-1.63912	Post * Non-Diabetic down vs Pre * Non-Diabetic	-3.48189	0.142989	1.22187	1.22187	Post * Diabetic up vs Post * Non-Diabetic	1.6242	0.0804092	0.0804092	14.2379	14.2379	1.30299	1.30299	0.793156	0.793156	44.0799	44.0799	1
11387	215088_s_at	6391	SDHC	succinate dehydrogenase complex, subunit C, integral membrane protein, 15kDa	NM_001035511 /// NM_001035512 /// NM_001035513 /// NM_003001	0.788796	0.00119875	0.556108	1.98962e-13	0.00270338	9.18654	0.221113	9.24527	0.133491	8.9121	0.0837695	9.49576	0.172663	0.000238311	0.663224	-1.50779	Pre * Diabetic down vs Pre * Non-Diabetic	-6.27826	0.0169436	1.20953	1.20953	Post * Diabetic up vs Pre * Diabetic	3.00494	0.0155193	0.846131	-1.18185	Post * Non-Diabetic down vs Pre * Non-Diabetic	-3.06268	0.454446	0.948065	-1.05478	Post * Diabetic down vs Post * Non-Diabetic	-0.786127	0.0767339	0.0767339	19.9745	19.9745	0.377309	0.377309	8654.68	8654.68	18.2812	18.2812	1
18072	226783_at	85007	AGXT2L2	alanine-glyoxylate aminotransferase 2-like 2	NM_032921 /// NM_153373	0.824691	0.00721539	0.404878	0.0888821	0.713042	6.55278	0.349432	6.187	0.321573	6.33614	0.323514	5.9247	0.260378	0.0264735	1.38189	1.38189	Pre * Diabetic up vs Pre * Non-Diabetic	2.71449	0.999143	1.00014	1.00014	Post * Diabetic up vs Pre * Diabetic	0.00110794	0.720519	0.946777	-1.05622	Post * Non-Diabetic down vs Pre * Non-Diabetic	-0.370652	0.0223283	1.45978	1.45978	Post * Diabetic up vs Post * Non-Diabetic	2.8248	0.0523945	0.0523945	11.3045	11.3045	0.773159	0.773159	3.74842	3.74842	0.145246	0.145246	1
8163	209452_s_at	10490	VTI1B	vesicle transport through interaction with t-SNAREs homolog 1B (yeast)	NM_006370	0.839484	0.00925197	0.976679	3.03632e-13	0.00556229	8.36646	0.103414	8.33894	0.171006	8.10478	0.216064	8.57346	0.118825	0.00104482	0.722422	-1.38423	Pre * Diabetic down vs Pre * Non-Diabetic	-5.00611	0.0309817	1.19888	1.19888	Post * Diabetic up vs Pre * Diabetic	2.61308	0.0260325	0.850228	-1.17615	Post * Non-Diabetic down vs Pre * Non-Diabetic	-2.72535	0.790081	1.01866	1.01866	Post * Diabetic up vs Post * Non-Diabetic	0.275275	0.0437853	0.0437853	10.3368	10.3368	0.000909565	0.000909565	7786.03	7786.03	14.1206	14.1206	1
4168	202284_s_at	1026	CDKN1A	cyclin-dependent kinase inhibitor 1A (p21, Cip1)	NM_000389 /// NM_001220777 /// NM_001220778 /// NM_078467 /// NR_037150	0.849327	0.00220955	0.13506	0.754813	0.0689141	6.52305	0.649988	5.48358	0.518365	6.93396	0.873104	5.12045	0.509416	0.00124875	3.3257	3.3257	Pre * Diabetic up vs Pre * Non-Diabetic	4.86444	0.226975	0.713338	-1.40186	Post * Diabetic down vs Pre * Diabetic	-1.30871	0.442205	1.27423	1.27423	Post * Non-Diabetic up vs Pre * Non-Diabetic	0.808455	0.0553164	1.86179	1.86179	Post * Diabetic up vs Post * Non-Diabetic	2.24126	0.0385044	0.0385044	16.6575	16.6575	2.7627	2.7627	0.104474	0.104474	4.41092	4.41092	1
5702	204245_s_at	11102	RPP14	ribonuclease P/MRP 14kDa subunit	NM_001098783 /// NM_007042 /// NR_049755 /// NR_049756 /// NR_049757 /// NR_049758	0.861248	0.00288507	0.593493	0.0968586	0.0389661	8.33819	0.352363	8.74329	0.269041	7.73006	0.604576	8.83649	0.373234	0.00132349	0.4704	-2.12585	Pre * Diabetic down vs Pre * Non-Diabetic	-4.81874	0.229523	1.28058	1.28058	Post * Diabetic up vs Pre * Diabetic	1.30086	0.166673	0.737042	-1.35677	Post * Non-Diabetic down vs Pre * Non-Diabetic	-1.52132	0.280566	0.817298	-1.22354	Post * Diabetic down vs Post * Non-Diabetic	-1.15722	0.0325805	0.0325805	15.335	15.335	0.309005	0.309005	3.53558	3.53558	6.08006	6.08006	1
221	1553313_s_at	6526	SLC5A3	solute carrier family 5 (sodium/myo-inositol cotransporter), member 3	NM_006933	0.89057	0.00343371	0.320984	0.310511	0.939831	3.80505	0.242927	2.98039	0.376532	4.01974	0.695608	3.21005	0.246113	0.00870227	1.76984	1.76984	Pre * Diabetic up vs Pre * Non-Diabetic	3.44942	0.865784	0.969743	-1.0312	Post * Diabetic down vs Pre * Diabetic	-0.174532	0.939483	0.984261	-1.01599	Post * Non-Diabetic down vs Pre * Non-Diabetic	-0.0783384	0.0173198	1.74373	1.74373	Post * Diabetic up vs Post * Non-Diabetic	2.99053	0.0201716	0.0201716	14.51	14.51	1.11921	1.11921	1.17215	1.17215	0.00606625	0.00606625	1
8667	210395_x_at	4635	MYL4	myosin, light chain 4, alkali; atrial, embryonic	NM_001002841 /// NM_002476	0.903565	0.00560806	0.423035	6.84373e-14	0.0576749	10.2589	0.212238	10.3898	0.208964	10.1389	0.0910029	10.5096	0.0805117	0.00287121	0.76715	-1.30353	Pre * Diabetic down vs Pre * Non-Diabetic	-4.23131	0.160169	1.08673	1.08673	Post * Diabetic up vs Pre * Diabetic	1.54818	0.14941	0.928407	-1.07711	Post * Non-Diabetic down vs Pre * Non-Diabetic	-1.59486	0.136702	0.897977	-1.11361	Post * Diabetic down vs Post * Non-Diabetic	-1.65411	0.0156388	0.0156388	12.3378	12.3378	0.712825	0.712825	11303.3	11303.3	4.904	4.904	1
11761	216054_x_at	4635	MYL4	myosin, light chain 4, alkali; atrial, embryonic	NM_001002841 /// NM_002476	0.915391	0.0074609	0.616884	4.00592e-14	0.0246864	10.2629	0.204172	10.3811	0.163531	10.1496	0.0959524	10.511	0.0763595	0.00243763	0.774809	-1.29064	Pre * Diabetic down vs Pre * Non-Diabetic	-4.35233	0.116774	1.08168	1.08168	Post * Diabetic up vs Pre * Diabetic	1.75816	0.0606043	0.918497	-1.08874	Post * Non-Diabetic down vs Pre * Non-Diabetic	-2.18273	0.170532	0.912468	-1.09593	Post * Diabetic down vs Post * Non-Diabetic	-1.50583	0.0120223	0.0120223	11.1713	11.1713	0.270804	0.270804	12923.7	12923.7	7.61591	7.61591	1
23798	240513_at	10480	EIF3M	Eukaryotic translation initiation factor 3, subunit M	NM_006360	0.953131	0.00631594	0.360036	2.51322e-10	0.984106	4.09304	0.116734	4.35473	0.127216	4.08767	0.220302	4.36902	0.22955	0.0234889	0.813893	-1.22866	Pre * Diabetic down vs Pre * Non-Diabetic	-2.79191	0.95855	1.00373	1.00373	Post * Diabetic up vs Pre * Diabetic	0.0536241	0.976275	1.00184	1.00184	Post * Non-Diabetic up vs Pre * Non-Diabetic	0.0306818	0.028548	0.815428	-1.22635	Post * Diabetic down vs Post * Non-Diabetic	-2.66579	0.00367757	0.00367757	11.8436	11.8436	0.942634	0.942634	1445.74	1445.74	0.000422424	0.000422424	1
2704	200658_s_at	5245	PHB	prohibitin	NM_002634	0.966986	0.00909587	0.921532	0.309556	0.0075968	8.3026	0.263838	8.3584	0.129202	7.86676	0.379593	8.58438	0.117763	0.000988886	0.614552	-1.6272	Pre * Diabetic down vs Pre * Non-Diabetic	-5.0503	0.0743832	1.27148	1.27148	Post * Diabetic up vs Pre * Diabetic	2.05108	0.0789761	0.779886	-1.28224	Post * Non-Diabetic down vs Pre * Non-Diabetic	-2.01246	0.986091	1.00193	1.00193	Post * Diabetic up vs Post * Non-Diabetic	0.0179851	0.00182339	0.00182339	10.4014	10.4014	0.0103339	0.0103339	1.1771	1.1771	12.5463	12.5463	1
