## Supplemental Table 5 for "Type 2 Diabetes Modifies Skeletal Muscle Gene Expression Response to Gastric Bypass Surgery"

### Sheet: Supplementary 5
Column #	Probeset ID	Entrez Gene	Gene Symbol	Gene Title	RefSeq Transcript ID	p-value(Timepoint)	p-value(Diabetic/Non-Diabetic)	p-value(Age)	p-value(BMI)	p-value(Timepoint * Diabetic/Non-Diabetic)	Mean(Post * Diabetic)	Std(Post * Diabetic)	Mean(Post * Non-Diabetic)	Std(Post * Non-Diabetic)	Mean(Pre * Diabetic)	Std(Pre * Diabetic)	Mean(Pre * Non-Diabetic)	Std(Pre * Non-Diabetic)	p-value(Pre * Diabetic vs. Pre * Non-Diabetic)	Ratio(Pre * Diabetic vs. Pre * Non-Diabetic)	Fold-Change(Pre * Diabetic vs. Pre * Non-Diabetic)	Fold-Change(Pre * Diabetic vs. Pre * Non-Diabetic) (Description)	T(Pre * Diabetic vs. Pre * Non-Diabetic)	p-value(Post * Diabetic vs. Pre * Diabetic)	Ratio(Post * Diabetic vs. Pre * Diabetic)	Fold-Change(Post * Diabetic vs. Pre * Diabetic)	Fold-Change(Post * Diabetic vs. Pre * Diabetic) (Description)	T(Post * Diabetic vs. Pre * Diabetic)	p-value(Post * Non-Diabetic vs. Pre * Non-Diabetic)	Ratio(Post * Non-Diabetic vs. Pre * Non-Diabetic)	Fold-Change(Post * Non-Diabetic vs. Pre * Non-Diabetic)	Fold-Change(Post * Non-Diabetic vs. Pre * Non-Diabetic) (Description)	T(Post * Non-Diabetic vs. Pre * Non-Diabetic)	p-value(Post * Diabetic vs. Post * Non-Diabetic)	Ratio(Post * Diabetic vs. Post * Non-Diabetic)	Fold-Change(Post * Diabetic vs. Post * Non-Diabetic)	Fold-Change(Post * Diabetic vs. Post * Non-Diabetic) (Description)	T(Post * Diabetic vs. Post * Non-Diabetic)	F(Timepoint)	SS(Timepoint)	F(Diabetic/Non-Diabetic)	SS(Diabetic/Non-Diabetic)	F(Age)	SS(Age)	F(BMI)	SS(BMI)	F(Timepoint * Diabetic/Non-Diabetic)	SS(Timepoint * Diabetic/Non-Diabetic)	F(Error)
22642	237083_at	---	---	---	---	0.037791	0.43729	0.653582	0.812223	0.00564744	3.80833	0.130355	3.57837	0.202824	3.11676	0.249201	3.54544	0.39834	0.0303523	0.734788	-1.36094	Pre * Diabetic down vs Pre * Non-Diabetic	-2.6263	0.00247541	1.64666	1.64666	Post * Diabetic up vs Pre * Diabetic	4.34089	0.6745	1.06178	1.06178	Post * Non-Diabetic up vs Pre * Non-Diabetic	0.435803	0.347921	1.13955	1.13955	Post * Diabetic up vs Post * Non-Diabetic	0.997089	6.17731	6.17731	0.654629	0.654629	0.217236	0.217236	0.0602878	0.0602878	14.0409	14.0409	1
12061	217191_x_at	---	---	---	---	0.0487987	0.138036	0.276273	8.38e-13	0.00717358	8.82728	0.213897	8.71998	0.143558	8.37512	0.260176	8.79665	0.113577	0.00600017	0.756222	-1.32236	Pre * Diabetic down vs Pre * Non-Diabetic	-3.7049	0.00462007	1.36809	1.36809	Post * Diabetic up vs Pre * Diabetic	3.88834	0.36159	0.935299	-1.06918	Post * Non-Diabetic down vs Pre * Non-Diabetic	-0.967582	0.231954	1.10615	1.10615	Post * Diabetic up vs Post * Non-Diabetic	1.29344	5.38975	5.38975	2.59858	2.59858	1.36522	1.36522	6039.4	6039.4	12.8265	12.8265	1
24397	242333_at	---	---	---	---	0.0740092	0.266795	0.698505	0.256265	0.0026007	2.6013	0.401637	3.2452	0.325044	3.68111	0.216119	3.37785	0.381473	0.187415	1.22421	1.22421	Pre * Diabetic up vs Pre * Non-Diabetic	1.44151	0.00280924	0.529668	-1.88798	Post * Diabetic down vs Pre * Diabetic	-4.24735	0.720877	1.0657	1.0657	Post * Non-Diabetic up vs Pre * Non-Diabetic	0.370151	0.0135737	0.60845	-1.64352	Post * Diabetic down vs Post * Non-Diabetic	-3.15121	4.22026	4.22026	1.3832	1.3832	0.161268	0.161268	1.49481	1.49481	18.5267	18.5267	1
21133	233003_at	---	---	---	---	0.132232	0.0173108	0.619534	0.547261	0.00363956	5.08195	0.0749931	5.09284	0.24053	5.60878	0.160983	4.89685	0.350187	0.00130999	1.66246	1.66246	Pre * Diabetic up vs Pre * Non-Diabetic	4.82678	0.00564892	0.664185	-1.5056	Post * Diabetic down vs Pre * Diabetic	-3.74694	0.636188	1.06459	1.06459	Post * Non-Diabetic up vs Pre * Non-Diabetic	0.491626	0.765232	1.03719	1.03719	Post * Diabetic up vs Post * Non-Diabetic	0.308978	2.80953	2.80953	8.11083	8.11083	0.266682	0.266682	0.394882	0.394882	16.4738	16.4738	1
21199	233181_at	---	---	---	---	0.208941	0.450186	0.566071	0.248321	0.00223977	5.21262	0.314582	5.40456	0.205448	5.91719	0.272423	5.43486	0.326152	0.0175407	1.39191	1.39191	Pre * Diabetic up vs Pre * Non-Diabetic	2.98223	0.00698575	0.673276	-1.48528	Post * Diabetic down vs Pre * Diabetic	-3.59966	0.451105	1.10925	1.10925	Post * Non-Diabetic up vs Pre * Non-Diabetic	0.79218	0.210873	0.844842	-1.18365	Post * Diabetic down vs Post * Non-Diabetic	-1.36014	1.86741	1.86741	0.617529	0.617529	0.358186	0.358186	1.55033	1.55033	19.497	19.497	1
9178	211715_s_at	622	BDH1	3-hydroxybutyrate dehydrogenase, type 1	NM_004051 /// NM_203314 /// NM_203315	0.901788	0.0159663	0.229994	0.00488007	0.000144742	6.38817	0.762288	6.37953	0.340896	4.96881	0.577679	6.47106	0.526182	0.000208709	0.362949	-2.7552	Pre * Diabetic down vs Pre * Non-Diabetic	-6.40191	0.00810336	1.7855	1.7855	Post * Diabetic up vs Pre * Diabetic	3.49795	0.0122091	0.538246	-1.85788	Post * Non-Diabetic down vs Pre * Non-Diabetic	-3.22164	0.326775	1.204	1.204	Post * Diabetic up vs Post * Non-Diabetic	1.04452	0.0162241	0.0162241	8.38177	8.38177	1.68849	1.68849	14.8197	14.8197	45.5908	45.5908	1
7056	207268_x_at	10152	ABI2	abl-interactor 2	NM_005759	0.0124563	0.122769	0.108475	5.53e-12	0.00238237	7.15255	0.192197	7.25673	0.18365	7.5196	0.256526	7.16936	0.147225	0.00818782	1.30057	1.30057	Pre * Diabetic up vs Pre * Non-Diabetic	3.49088	0.0010002	0.775365	-1.28971	Post * Diabetic down vs Pre * Diabetic	-5.04115	0.404456	1.03975	1.03975	Post * Non-Diabetic up vs Pre * Non-Diabetic	0.880123	0.704833	0.96986	-1.03108	Post * Diabetic down vs Post * Non-Diabetic	-0.392649	10.2931	10.2931	2.8413	2.8413	3.26332	3.26332	3766.1	3766.1	19.0917	19.0917	1
8936	211047_x_at	1175	AP2S1	adaptor-related protein complex 2, sigma 1 subunit	NM_004069 /// NM_021575	0.231046	0.182987	0.240796	3.65e-13	0.00173826	8.75956	0.246095	8.64062	0.11727	8.49598	0.186136	8.80802	0.085198	0.00884701	0.795425	-1.25719	Pre * Diabetic down vs Pre * Non-Diabetic	-3.43822	0.00439357	1.20045	1.20045	Post * Diabetic up vs Pre * Diabetic	3.92401	0.0362073	0.902602	-1.10791	Post * Non-Diabetic down vs Pre * Non-Diabetic	-2.51289	0.438082	1.05791	1.05791	Post * Diabetic up vs Post * Non-Diabetic	0.81607	1.68014	1.68014	2.04717	2.04717	1.60527	1.60527	7433.45	7433.45	21.2294	21.2294	1
12251	217729_s_at	166	AES	amino-terminal enhancer of split	NM_001130 /// NM_198969 /// NM_198970	0.0591847	0.505521	0.790927	3.75e-13	0.00211123	9.02821	0.170943	8.90104	0.125348	8.73398	0.139573	8.99673	0.188957	0.0295553	0.835789	-1.19647	Pre * Diabetic down vs Pre * Non-Diabetic	-2.64344	0.00220267	1.22624	1.22624	Post * Diabetic up vs Pre * Diabetic	4.42807	0.124655	0.933055	-1.07175	Post * Non-Diabetic down vs Pre * Non-Diabetic	-1.71517	0.218417	1.09841	1.09841	Post * Diabetic up vs Post * Non-Diabetic	1.33564	4.8309	4.8309	0.476948	0.476948	0.0751495	0.0751495	7383.58	7383.58	19.8911	19.8911	1
16938	225427_s_at	128240	APOA1BP	apolipoprotein A-I binding protein	NM_144772	0.256285	0.0871359	0.426835	8.09e-13	0.00427548	8.24127	0.219136	8.24278	0.084396	7.99468	0.207873	8.35941	0.130661	0.00666807	0.783267	-1.2767	Pre * Diabetic down vs Pre * Non-Diabetic	-3.63175	0.00896301	1.1864	1.1864	Post * Diabetic up vs Pre * Diabetic	3.42938	0.0724407	0.913911	-1.0942	Post * Non-Diabetic down vs Pre * Non-Diabetic	-2.06812	0.817244	1.0168	1.0168	Post * Diabetic up vs Post * Non-Diabetic	0.238827	1.49468	1.49468	3.59639	3.59639	0.700731	0.700731	6092	6092	15.5503	15.5503	1
12007	216954_x_at	539	ATP5O	ATP synthase, H+ transporting, mitochondrial F1 complex, O subunit	NM_001697	0.0603894	0.162767	0.706426	2.06e-13	0.00826495	10.6817	0.185565	10.6297	0.226567	10.3544	0.0850823	10.6979	0.133735	0.0124626	0.791582	-1.26329	Pre * Diabetic down vs Pre * Non-Diabetic	-3.20795	0.00558843	1.25468	1.25468	Post * Diabetic up vs Pre * Diabetic	3.75446	0.350737	0.949326	-1.05338	Post * Non-Diabetic down vs Pre * Non-Diabetic	-0.990938	0.567068	1.0462	1.0462	Post * Diabetic up vs Post * Non-Diabetic	0.596917	4.77425	4.77425	2.27062	2.27062	0.152417	0.152417	8579	8579	12.1417	12.1417	1
7770	208972_s_at	516	ATP5G1	ATP synthase, H+ transporting, mitochondrial Fo complex, subunit C1 (subunit 9)	NM_001002027 /// NM_005175	0.00785874	0.0122838	0.976374	3.66e-13	0.00127565	10.4096	0.245716	10.2711	0.14359	9.72032	0.265123	10.3811	0.160575	0.000480835	0.632298	-1.58153	Pre * Diabetic down vs Pre * Non-Diabetic	-5.65106	0.000566293	1.61248	1.61248	Post * Diabetic up vs Pre * Diabetic	5.51109	0.337341	0.926928	-1.07883	Post * Non-Diabetic down vs Pre * Non-Diabetic	-1.02054	0.289031	1.09994	1.09994	Post * Diabetic up vs Post * Non-Diabetic	1.13552	12.3825	12.3825	9.29315	9.29315	0.000933556	0.000933556	7428.24	7428.24	23.4997	23.4997	1
13623	219464_at	23632	CA14	carbonic anhydrase XIV	NM_012113	0.428682	0.258782	0.00837284	0.521151	0.000306038	6.79533	1.12151	6.78713	0.733401	5.33772	0.862501	6.99779	0.581523	0.00699072	0.367684	-2.71973	Pre * Diabetic down vs Pre * Non-Diabetic	-3.59917	0.0064231	2.42525	2.42525	Post * Diabetic up vs Pre * Diabetic	3.65764	0.158347	0.625217	-1.59945	Post * Non-Diabetic down vs Pre * Non-Diabetic	-1.55588	0.278165	1.42627	1.42627	Post * Diabetic up vs Post * Non-Diabetic	1.16347	0.69492	0.69492	1.43365	1.43365	12.0802	12.0802	0.450169	0.450169	36.5981	36.5981	1
17992	226689_at	493856	CISD2	CDGSH iron sulfur domain 2	NM_001008388	0.124388	0.188327	0.388935	0.973162	0.00174665	6.31996	0.183355	5.89119	0.127866	5.89368	0.174146	5.97624	0.233732	0.406501	0.934333	-1.07028	Pre * Diabetic down vs Pre * Non-Diabetic	-0.876122	0.00392913	1.3462	1.3462	Post * Diabetic up vs Pre * Diabetic	4.00376	0.628793	0.955921	-1.04611	Post * Non-Diabetic down vs Pre * Non-Diabetic	-0.502591	0.0130152	1.3158	1.3158	Post * Diabetic up vs Post * Non-Diabetic	3.1791	2.94667	2.94667	1.9935	1.9935	0.829866	0.829866	0.00120478	0.00120478	21.1954	21.1954	1
15710	223451_s_at	51192	CKLF	chemokine-like factor	NM_001040138 /// NM_001040139 /// NM_016326 /// NM_016951 /// NM_181640 /// NM_181641	0.0428558	0.62606	0.711433	0.911798	0.00245295	7.60823	0.175856	7.16852	0.181737	6.92276	0.407843	7.18581	0.168632	0.108659	0.827268	-1.2088	Pre * Diabetic down vs Pre * Non-Diabetic	-1.80536	0.00180314	1.62122	1.62122	Post * Diabetic up vs Pre * Diabetic	4.57952	0.960755	1.00636	1.00636	Post * Non-Diabetic up vs Pre * Non-Diabetic	0.0507679	0.0403894	1.33271	1.33271	Post * Diabetic up vs Post * Non-Diabetic	2.44277	5.78297	5.78297	0.252708	0.252708	0.146971	0.146971	0.0130699	0.0130699	18.9022	18.9022	1
16917	225404_at	113444	C1orf212	chromosome 1 open reading frame 212	NM_001164824 /// NM_001164825 /// NM_138428	0.108197	0.533182	0.606049	3.65e-12	0.00385004	7.67098	0.153839	7.45944	0.167182	7.25703	0.19807	7.60693	0.214317	0.0143893	0.789472	-1.26667	Pre * Diabetic down vs Pre * Non-Diabetic	-3.11258	0.00491572	1.33233	1.33233	Post * Diabetic up vs Pre * Diabetic	3.8445	0.128798	0.896872	-1.11499	Post * Non-Diabetic down vs Pre * Non-Diabetic	-1.69358	0.0775886	1.17278	1.17278	Post * Diabetic up vs Post * Non-Diabetic	2.02389	3.26938	3.26938	0.41657	0.41657	0.288087	0.288087	4177.38	4177.38	16.1471	16.1471	1
19884	229778_at	80763	C12orf39	chromosome 12 open reading frame 39	NM_030572	0.217996	0.912331	0.861302	0.661979	0.0034264	8.21811	0.330274	7.58165	0.224428	7.39808	0.484467	7.97427	0.271178	0.0215404	0.669525	-1.4936	Pre * Diabetic down vs Pre * Non-Diabetic	-2.84815	0.00758464	1.83354	1.83354	Post * Diabetic up vs Pre * Diabetic	3.54317	0.25578	0.801771	-1.24724	Post * Non-Diabetic down vs Pre * Non-Diabetic	-1.22398	0.0264569	1.53111	1.53111	Post * Diabetic up vs Post * Non-Diabetic	2.7149	1.78753	1.78753	0.0127503	0.0127503	0.0325549	0.0325549	0.206001	0.206001	16.8297	16.8297	1
16461	224890_s_at	389541	C7orf59	chromosome 7 open reading frame 59	NM_001008395	0.0150793	0.380363	0.399354	2.37e-12	0.00120401	7.64552	0.222498	7.47165	0.139036	7.26562	0.246597	7.57289	0.111334	0.0157661	0.800442	-1.24931	Pre * Diabetic down vs Pre * Non-Diabetic	-3.05229	0.000725181	1.30125	1.30125	Post * Diabetic up vs Pre * Diabetic	5.30366	0.206775	0.941937	-1.06164	Post * Non-Diabetic down vs Pre * Non-Diabetic	-1.37376	0.219783	1.10578	1.10578	Post * Diabetic up vs Post * Non-Diabetic	1.33128	9.49651	9.49651	0.842224	0.842224	0.792398	0.792398	4653.44	4653.44	23.9439	23.9439	1
3271	201264_at	11316	COPE	coatomer protein complex, subunit epsilon	NM_007263 /// NM_199442 /// NM_199444	0.0297811	0.220433	0.634389	6.56e-12	0.00635627	7.10993	0.188483	6.92874	0.118219	6.63503	0.271999	7.01492	0.177615	0.00852799	0.764132	-1.30867	Pre * Diabetic down vs Pre * Non-Diabetic	-3.46317	0.0031825	1.38982	1.38982	Post * Diabetic up vs Pre * Diabetic	4.15603	0.453822	0.947814	-1.05506	Post * Non-Diabetic down vs Pre * Non-Diabetic	-0.787254	0.195155	1.12048	1.12048	Post * Diabetic up vs Post * Non-Diabetic	1.41372	6.96185	6.96185	1.70853	1.70853	0.24432	0.24432	3607.39	3607.39	13.4313	13.4313	1
13942	220094_s_at	63933	CCDC90A	coiled-coil domain containing 90A	NM_001031713 /// NM_022102	0.104703	0.76135	0.111619	2.79e-13	0.000462409	8.22991	0.14883	7.94649	0.147534	7.76648	0.152108	8.15983	0.171027	0.00287158	0.773425	-1.29295	Pre * Diabetic down vs Pre * Non-Diabetic	-4.23122	0.00112118	1.37881	1.37881	Post * Diabetic up vs Pre * Diabetic	4.94979	0.0181204	0.848063	-1.17916	Post * Non-Diabetic down vs Pre * Non-Diabetic	-2.96093	0.00651094	1.25746	1.25746	Post * Diabetic up vs Post * Non-Diabetic	3.64824	3.3474	3.3474	0.0974274	0.0974274	3.19611	3.19611	7949.54	7949.54	32.3172	32.3172	1
3711	201754_at	1345	COX6C	cytochrome c oxidase subunit VIc	NM_004374	0.0759404	0.0308528	0.562868	9.88e-15	0.00583885	12.2973	0.122115	12.2118	0.0870183	11.9356	0.267645	12.326	0.107939	0.00209603	0.758782	-1.3179	Pre * Diabetic down vs Pre * Non-Diabetic	-4.46538	0.00527255	1.28497	1.28497	Post * Diabetic up vs Pre * Diabetic	3.79521	0.231439	0.929249	-1.07614	Post * Non-Diabetic down vs Pre * Non-Diabetic	-1.29501	0.473572	1.04925	1.04925	Post * Diabetic up vs Post * Non-Diabetic	0.752036	4.15236	4.15236	6.30577	6.30577	0.364259	0.364259	18343	18343	13.8672	13.8672	1
4959	203258_at	10589	DRAP1	DR1-associated protein 1 (negative cofactor 2 alpha)	NM_006442	0.0122618	0.79949	0.611462	1.27e-11	0.000832515	6.52565	0.113438	6.11876	0.098061	5.86048	0.266149	6.28396	0.240707	0.00491066	0.741195	-1.34917	Pre * Diabetic down vs Pre * Non-Diabetic	-3.84522	0.000548063	1.58576	1.58576	Post * Diabetic up vs Pre * Diabetic	5.53891	0.168497	0.897552	-1.11414	Post * Non-Diabetic down vs Pre * Non-Diabetic	-1.51396	0.0101134	1.30951	1.30951	Post * Diabetic up vs Post * Non-Diabetic	3.34779	10.3605	10.3605	0.0680506	0.0680506	0.279366	0.279366	3057.12	3057.12	26.936	26.936	1
19819	229631_at	144132	DNHD1	dynein heavy chain domain 1	NM_144666 /// NM_173589	0.11425	0.412809	0.0826428	9.35e-11	0.00162736	4.46229	0.283195	4.68722	0.157271	4.9577	0.0878717	4.49876	0.204188	0.00450177	1.34492	1.34492	Pre * Diabetic up vs Pre * Non-Diabetic	3.90673	0.00285333	0.709361	-1.40972	Post * Diabetic down vs Pre * Diabetic	-4.2359	0.0575163	1.1666	1.1666	Post * Non-Diabetic up vs Pre * Non-Diabetic	2.21626	0.0334265	0.817793	-1.2228	Post * Diabetic down vs Post * Non-Diabetic	-2.56423	3.14175	3.14175	0.730241	0.730241	3.93295	3.93295	1853.27	1853.27	21.6983	21.6983	1
6246	205162_at	1161	ERCC8	excision repair cross-complementing rodent repair deficiency, complementation group 8	NM_000082 /// NM_001007233 /// NM_001007234	0.309272	0.565546	0.835744	0.232903	0.00144239	5.56911	0.318058	5.1987	0.216143	4.6846	0.382188	5.3314	0.29609	0.00796734	0.645762	-1.54856	Pre * Diabetic down vs Pre * Non-Diabetic	-3.50951	0.00654311	1.66578	1.66578	Post * Diabetic up vs Pre * Diabetic	3.64483	0.166046	0.788473	-1.26827	Post * Non-Diabetic down vs Pre * Non-Diabetic	-1.52387	0.0572361	1.36428	1.36428	Post * Diabetic up vs Post * Non-Diabetic	2.2194	1.17858	1.17858	0.353132	0.353132	0.0458848	0.0458848	1.66555	1.66555	22.5771	22.5771	1
2791	200748_s_at	2495	FTH1	ferritin, heavy polypeptide 1	NM_002032	0.0123286	0.00615178	0.598582	8.74e-14	0.00410045	11.7858	0.174033	11.7384	0.178487	11.2193	0.283562	11.8077	0.141016	0.000697846	0.660974	-1.51292	Pre * Diabetic down vs Pre * Non-Diabetic	-5.33556	0.00147337	1.48097	1.48097	Post * Diabetic up vs Pre * Diabetic	4.73502	0.576457	0.959433	-1.04228	Post * Non-Diabetic down vs Pre * Non-Diabetic	-0.582216	0.808838	1.02027	1.02027	Post * Diabetic up vs Post * Non-Diabetic	0.250066	10.3372	10.3372	11.9521	11.9521	0.300411	0.300411	10631.9	10631.9	15.7864	15.7864	1
3960	202041_s_at	9158	FIBP	fibroblast growth factor (acidic) intracellular binding protein	NM_004214 /// NM_198897	0.0872307	0.92048	0.477574	0.958317	0.00180415	7.79063	0.189316	7.49984	0.169121	7.30097	0.166055	7.57045	0.227884	0.0443334	0.82166	-1.21705	Pre * Diabetic down vs Pre * Non-Diabetic	-2.38306	0.00283799	1.40832	1.40832	Post * Diabetic up vs Pre * Diabetic	4.23987	0.729034	0.965914	-1.03529	Post * Non-Diabetic down vs Pre * Non-Diabetic	-0.358794	0.0852811	1.198	1.198	Post * Diabetic up vs Post * Non-Diabetic	1.96285	3.79559	3.79559	0.0104814	0.0104814	0.555054	0.555054	0.00290789	0.00290789	20.9681	20.9681	1
12272	217751_at	373156	GSTK1	glutathione S-transferase kappa 1	NM_001143679 /// NM_001143680 /// NM_001143681 /// NM_015917	0.0044241	0.486676	0.721394	2.55e-13	0.00408569	9.19967	0.203217	8.96589	0.118367	8.65366	0.22509	8.97547	0.124452	0.0103962	0.797154	-1.25446	Pre * Diabetic down vs Pre * Non-Diabetic	-3.32923	0.000821999	1.46005	1.46005	Post * Diabetic up vs Pre * Diabetic	5.2004	0.966329	0.997285	-1.00272	Post * Non-Diabetic down vs Pre * Non-Diabetic	-0.0435524	0.059582	1.16705	1.16705	Post * Diabetic up vs Post * Non-Diabetic	2.19364	15.3592	15.3592	0.521672	0.521672	0.136479	0.136479	8136.57	8136.57	15.8069	15.8069	1
22493	236648_at	8833	GMPS	guanine monphosphate synthetase	NM_003875	0.259524	0.0163348	0.477287	5.06e-12	0.00242947	5.7251	0.244976	6.12255	0.100135	5.95661	0.152061	6.00276	0.109311	0.552284	0.961798	-1.03972	Pre * Diabetic down vs Pre * Non-Diabetic	-0.620351	0.00602402	0.851744	-1.17406	Post * Diabetic down vs Pre * Diabetic	-3.70214	0.0443396	1.09475	1.09475	Post * Non-Diabetic up vs Pre * Non-Diabetic	2.38297	0.00211833	0.748305	-1.33635	Post * Diabetic down vs Post * Non-Diabetic	-4.45741	1.47274	1.47274	8.30483	8.30483	0.555803	0.555803	3849.53	3849.53	18.9645	18.9645	1
6581	205824_at	3316	HSPB2	heat shock 27kDa protein 2	NM_001541	0.340574	0.768208	0.22439	8.93e-13	0.00306433	9.18538	0.237828	8.93292	0.141955	8.89236	0.219192	9.13559	0.175594	0.0431803	0.831945	-1.202	Pre * Diabetic down vs Pre * Non-Diabetic	-2.39995	0.00873034	1.2252	1.2252	Post * Diabetic up vs Pre * Diabetic	3.44723	0.0423567	0.883469	-1.1319	Post * Non-Diabetic down vs Pre * Non-Diabetic	-2.41229	0.109978	1.15374	1.15374	Post * Diabetic up vs Post * Non-Diabetic	1.79747	1.0268	1.0268	0.0917202	0.0917202	1.73384	1.73384	5943.35	5943.35	17.5028	17.5028	1
12360	217845_x_at	25994	HIGD1A	HIG1 hypoxia inducible domain family, member 1A	NM_001099668 /// NM_001099669 /// NM_014056	0.0151539	0.0217423	0.849577	1.33e-13	0.00159958	10.5504	0.0620318	10.4211	0.18506	9.97971	0.255391	10.5352	0.11629	0.000744214	0.681819	-1.46666	Pre * Diabetic down vs Pre * Non-Diabetic	-5.28221	0.000924304	1.48524	1.48524	Post * Diabetic up vs Pre * Diabetic	5.10485	0.255956	0.921905	-1.08471	Post * Non-Diabetic down vs Pre * Non-Diabetic	-1.22349	0.245852	1.09844	1.09844	Post * Diabetic up vs Post * Non-Diabetic	1.25224	9.47649	9.47649	7.37179	7.37179	0.0383745	0.0383745	9566.73	9566.73	21.8221	21.8221	1
16083	224415_s_at	84681	HINT2	histidine triad nucleotide binding protein 2	NM_032593	0.0170391	0.0968379	0.190563	5.75e-13	0.00144387	9.00721	0.215509	8.85801	0.117771	8.57643	0.283579	8.97942	0.148714	0.00315235	0.744608	-1.34299	Pre * Diabetic down vs Pre * Non-Diabetic	-4.16297	0.000890936	1.34796	1.34796	Post * Diabetic up vs Pre * Diabetic	5.13469	0.219023	0.934833	-1.06971	Post * Non-Diabetic down vs Pre * Non-Diabetic	-1.3337	0.362157	1.07367	1.07367	Post * Diabetic up vs Post * Non-Diabetic	0.966377	9.00752	9.00752	3.3567	3.3567	2.04515	2.04515	6634.91	6634.91	22.5696	22.5696	1
2745	200700_s_at	11014	KDELR2	KDEL (Lys-Asp-Glu-Leu) endoplasmic reticulum protein retention receptor 2	NM_001100603 /// NM_006854	0.00194433	0.00638639	0.112466	3.67e-13	0.00239091	8.00752	0.127194	7.95315	0.141742	7.50952	0.269129	7.96994	0.0886443	0.000563989	0.714945	-1.39871	Pre * Diabetic down vs Pre * Non-Diabetic	-5.51455	0.000375409	1.41225	1.41225	Post * Diabetic up vs Pre * Diabetic	5.86717	0.908175	1.00605	1.00605	Post * Non-Diabetic up vs Pre * Non-Diabetic	0.119045	0.955896	1.00361	1.00361	Post * Diabetic up vs Post * Non-Diabetic	0.0570604	20.45	20.45	11.7982	11.7982	3.17844	3.17844	7426	7426	19.0684	19.0684	1
21019	232720_at	158038	LINGO2	leucine rich repeat and Ig domain containing 2	NM_001258282 /// NM_152570	0.229445	0.746992	0.639805	3.87e-10	0.00119555	3.76368	0.0574232	4.01367	0.241901	4.02076	0.130254	3.85684	0.175054	0.137383	1.12586	1.12586	Pre * Diabetic up vs Pre * Non-Diabetic	1.65081	0.00328067	0.836779	-1.19506	Post * Diabetic down vs Pre * Diabetic	-4.13393	0.0262862	1.10894	1.10894	Post * Non-Diabetic up vs Pre * Non-Diabetic	2.71908	0.059071	0.849548	-1.1771	Post * Diabetic down vs Post * Non-Diabetic	-2.19916	1.69286	1.69286	0.109999	0.109999	0.236474	0.236474	1297.49	1297.49	23.9985	23.9985	1
4397	202556_s_at	10445	MCRS1	microspherule protein 1	NM_001012300 /// NM_006337	0.0399104	0.70259	0.843989	3.04e-11	0.00601127	6.85704	0.152768	6.56081	0.153881	6.28848	0.338924	6.67243	0.223581	0.0200572	0.768395	-1.30141	Pre * Diabetic down vs Pre * Non-Diabetic	-2.8946	0.0036651	1.48305	1.48305	Post * Diabetic up vs Pre * Diabetic	4.05375	0.363997	0.922883	-1.08356	Post * Non-Diabetic down vs Pre * Non-Diabetic	-0.962475	0.0553704	1.23479	1.23479	Post * Diabetic up vs Post * Non-Diabetic	2.24064	6.00457	6.00457	0.154424	0.154424	0.0413241	0.0413241	2456.16	2456.16	13.7168	13.7168	1
16438	224867_at	440574	MINOS1	mitochondrial inner membrane organizing system 1	NM_001032363 /// NM_001204082 /// NM_001204083 /// NR_033757 /// NR_033758	0.0709998	0.0178709	0.331408	2.51e-13	0.00104789	10.0668	0.234925	9.94483	0.174246	9.53027	0.242897	10.1488	0.0694102	0.000510194	0.658626	-1.51831	Pre * Diabetic down vs Pre * Non-Diabetic	-5.60009	0.00160917	1.45053	1.45053	Post * Diabetic up vs Pre * Diabetic	4.66681	0.0550174	0.857759	-1.16583	Post * Non-Diabetic down vs Pre * Non-Diabetic	-2.24474	0.199848	1.11378	1.11378	Post * Diabetic up vs Post * Non-Diabetic	1.39734	4.33074	4.33074	8.00538	8.00538	1.06902	1.06902	8166.2	8166.2	25.0376	25.0376	1
18362	227186_s_at	64975	MRPL41	mitochondrial ribosomal protein L41	NM_032477	0.00549507	0.0941658	0.228921	4.28e-13	0.000124431	10.0546	0.216006	9.9306	0.239653	9.51397	0.174897	10.0667	0.126588	0.00120412	0.691806	-1.44549	Pre * Diabetic down vs Pre * Non-Diabetic	-4.89317	0.000103062	1.45457	1.45457	Post * Diabetic up vs Pre * Diabetic	7.08945	0.0446176	0.895737	-1.1164	Post * Non-Diabetic down vs Pre * Non-Diabetic	-2.37897	0.174245	1.12341	1.12341	Post * Diabetic up vs Post * Non-Diabetic	1.49121	14.1846	14.1846	3.41961	3.41961	1.69705	1.69705	7145.17	7145.17	47.6207	47.6207	1
16936	225425_s_at	64975	MRPL41	mitochondrial ribosomal protein L41	NM_032477	0.0275218	0.0363903	0.519755	1.65e-13	0.000994769	9.52633	0.173682	9.41687	0.218763	9.05801	0.129388	9.54936	0.099505	0.000850015	0.716028	-1.39659	Pre * Diabetic down vs Pre * Non-Diabetic	-5.17299	0.000925837	1.3835	1.3835	Post * Diabetic up vs Pre * Diabetic	5.1035	0.108634	0.905852	-1.10393	Post * Non-Diabetic down vs Pre * Non-Diabetic	-1.80551	0.21825	1.09358	1.09358	Post * Diabetic up vs Post * Non-Diabetic	1.33617	7.23292	7.23292	5.83074	5.83074	0.453276	0.453276	9070.43	9070.43	25.4573	25.4573	1
10186	212995_x_at	653784 /// 80097	MZT2A /// MZT2B	mitotic spindle organizing protein 2A /// mitotic spindle organizing protein 2B	NM_001085365 /// NM_025029	0.191509	0.441877	0.721108	0.411254	0.00176067	9.4997	0.257523	9.38272	0.162313	9.24979	0.226417	9.51094	0.0806891	0.0447371	0.832065	-1.20183	Pre * Diabetic down vs Pre * Non-Diabetic	-2.37725	0.00818951	1.24204	1.24204	Post * Diabetic up vs Pre * Diabetic	3.49074	0.720998	0.971246	-1.0296	Post * Non-Diabetic down vs Pre * Non-Diabetic	-0.369984	0.479601	1.06405	1.06405	Post * Diabetic up vs Post * Non-Diabetic	0.74148	2.03544	2.03544	0.641225	0.641225	0.136775	0.136775	0.751476	0.751476	21.1391	21.1391	1
4179	202298_at	4694	NDUFA1	NADH dehydrogenase (ubiquinone) 1 alpha subcomplex, 1, 7.5kDa	NM_004541	0.0888183	0.125201	0.594437	1.48e-13	0.00624557	11.7676	0.288484	11.5855	0.132675	11.2962	0.23707	11.742	0.111196	0.00510943	0.729337	-1.37111	Pre * Diabetic down vs Pre * Non-Diabetic	-3.81728	0.00606247	1.38645	1.38645	Post * Diabetic up vs Pre * Diabetic	3.69772	0.218065	0.903653	-1.10662	Post * Non-Diabetic down vs Pre * Non-Diabetic	-1.33676	0.224952	1.119	1.119	Post * Diabetic up vs Post * Non-Diabetic	1.315	3.75022	3.75022	2.80013	2.80013	0.307398	0.307398	9324.78	9324.78	13.5208	13.5208	1
4639	202839_s_at	4713	NDUFB7	NADH dehydrogenase (ubiquinone) 1 beta subcomplex, 7, 18kDa	NM_004146	0.135076	0.143731	0.727327	5.81e-13	0.00119604	9.92603	0.31325	9.77608	0.150969	9.53536	0.149284	9.97548	0.0671191	0.00404527	0.733907	-1.36257	Pre * Diabetic down vs Pre * Non-Diabetic	-3.9829	0.00245275	1.311	1.311	Post * Diabetic up vs Pre * Diabetic	4.34773	0.0389778	0.874953	-1.14292	Post * Non-Diabetic down vs Pre * Non-Diabetic	-2.46559	0.272639	1.09966	1.09966	Post * Diabetic up vs Post * Non-Diabetic	1.17802	2.76244	2.76244	2.51668	2.51668	0.130442	0.130442	6619.5	6619.5	23.9953	23.9953	1
19119	228355_s_at	91942	NDUFAF2	NADH dehydrogenase (ubiquinone) complex I, assembly factor 2	NM_174889	0.307268	0.235629	0.697554	2.2e-12	0.0026433	8.53578	0.126917	8.40412	0.218396	8.19958	0.215769	8.59657	0.133575	0.00861941	0.763132	-1.31039	Pre * Diabetic down vs Pre * Non-Diabetic	-3.45592	0.0073584	1.26242	1.26242	Post * Diabetic up vs Pre * Diabetic	3.56394	0.0404304	0.870562	-1.14868	Post * Non-Diabetic down vs Pre * Non-Diabetic	-2.44212	0.247525	1.10664	1.10664	Post * Diabetic up vs Post * Non-Diabetic	1.24741	1.18907	1.18907	1.59234	1.59234	0.162351	0.162351	4740.98	4740.98	18.4234	18.4234	1
12854	218407_x_at	29937	NENF	neudesin neurotrophic factor	NM_013349 /// NR_026598	0.176925	0.347674	0.182066	0.724889	0.00325302	9.26241	0.252363	8.90626	0.141552	8.95816	0.264879	9.00168	0.146219	0.562871	0.952678	-1.04967	Pre * Diabetic down vs Pre * Non-Diabetic	-0.603534	0.00930617	1.2589	1.2589	Post * Diabetic up vs Pre * Diabetic	3.40394	0.809105	0.978991	-1.02146	Post * Non-Diabetic down vs Pre * Non-Diabetic	-0.249709	0.0492775	1.22506	1.22506	Post * Diabetic up vs Post * Non-Diabetic	2.31533	2.19287	2.19287	0.97099	0.97099	2.13542	2.13542	0.132903	0.132903	17.1403	17.1403	1
60	1552408_at	146852	ODF4	outer dense fiber of sperm tails 4	NM_153007	0.816101	0.0528225	0.132593	0.883606	0.000434519	3.08375	0.435675	3.53431	0.143821	3.78477	0.185708	2.90351	0.272677	0.000396127	1.88988	1.88988	Pre * Diabetic up vs Pre * Non-Diabetic	5.81981	0.00714828	0.621185	-1.60983	Post * Diabetic down vs Pre * Diabetic	-3.58384	0.016725	1.52553	1.52553	Post * Non-Diabetic up vs Pre * Non-Diabetic	3.01347	0.0637647	0.769546	-1.29947	Post * Diabetic down vs Post * Non-Diabetic	-2.15011	0.0577698	0.0577698	4.82117	4.82117	2.80348	2.80348	0.0228436	0.0228436	32.9344	32.9344	1
15375	223037_at	51248	PDZD11	PDZ domain containing 11	NM_016484	0.0926059	0.0957589	0.253087	1.19e-11	0.00979024	7.3635	0.28441	7.18186	0.119398	6.87866	0.320234	7.34102	0.176875	0.00585038	0.714187	-1.40019	Pre * Diabetic down vs Pre * Non-Diabetic	-3.7225	0.00835131	1.39943	1.39943	Post * Diabetic up vs Pre * Diabetic	3.47741	0.294615	0.911235	-1.09741	Post * Non-Diabetic down vs Pre * Non-Diabetic	-1.12148	0.352015	1.09681	1.09681	Post * Diabetic up vs Post * Non-Diabetic	0.988161	3.6461	3.6461	3.38184	3.38184	1.51673	1.51673	3109.63	3109.63	11.3547	11.3547	1
15335	222994_at	25824	PRDX5	peroxiredoxin 5	NM_012094 /// NM_181651 /// NM_181652	0.50172	0.131422	0.124644	1.37e-13	0.00152093	9.39866	0.228552	9.25063	0.134459	9.04469	0.183981	9.48777	0.108178	0.00194374	0.747415	-1.33794	Pre * Diabetic down vs Pre * Non-Diabetic	-4.5224	0.00733483	1.27807	1.27807	Post * Diabetic up vs Pre * Diabetic	3.56614	0.015176	0.833941	-1.19913	Post * Non-Diabetic down vs Pre * Non-Diabetic	-3.07743	0.0756738	1.14547	1.14547	Post * Diabetic up vs Post * Non-Diabetic	2.04	0.494871	0.494871	2.6993	2.6993	2.94201	2.94201	9508.88	9508.88	22.1877	22.1877	1
2861	200820_at	5714	PSMD8	proteasome (prosome, macropain) 26S subunit, non-ATPase, 8	NM_002812	0.0323676	0.132044	0.749964	2.66e-13	0.000553303	9.07023	0.187421	8.94169	0.157438	8.69595	0.262824	9.08258	0.216154	0.00301188	0.762446	-1.31157	Pre * Diabetic down vs Pre * Non-Diabetic	-4.19626	0.000656189	1.29619	1.29619	Post * Diabetic up vs Pre * Diabetic	5.38692	0.0554651	0.910128	-1.09875	Post * Non-Diabetic down vs Pre * Non-Diabetic	-2.23954	0.254148	1.08587	1.08587	Post * Diabetic up vs Post * Non-Diabetic	1.22857	6.68183	6.68183	2.68955	2.68955	0.108819	0.108819	8045.41	8045.41	30.5898	30.5898	1
3480	201500_s_at	6992	PPP1R11	protein phosphatase 1, regulatory (inhibitor) subunit 11	NM_021959 /// NM_170781	0.0709126	0.794332	0.616252	1.14e-12	0.00929931	7.77454	0.149016	7.63237	0.104482	7.48574	0.186384	7.69389	0.178828	0.0651068	0.870181	-1.14919	Pre * Diabetic down vs Pre * Non-Diabetic	-2.13673	0.00667081	1.22162	1.22162	Post * Diabetic up vs Pre * Diabetic	3.63147	0.342437	0.952888	-1.04944	Post * Non-Diabetic down vs Pre * Non-Diabetic	-1.00917	0.14421	1.11559	1.11559	Post * Diabetic up vs Post * Non-Diabetic	1.61853	4.33404	4.33404	0.0716908	0.0716908	0.271794	0.271794	5588.42	5588.42	11.5902	11.5902	1
16744	225203_at	84988	PPP1R16A	protein phosphatase 1, regulatory subunit 16A	NM_032902	0.783944	0.00364171	0.286682	0.399138	0.000162607	8.38537	0.31596	8.2035	0.29047	7.4955	0.290027	8.76435	0.163286	5.77e-05	0.426478	-2.34479	Pre * Diabetic down vs Pre * Non-Diabetic	-7.69456	0.00320558	1.7479	1.7479	Post * Diabetic up vs Pre * Diabetic	4.15077	0.00829658	0.610083	-1.63912	Post * Non-Diabetic down vs Pre * Non-Diabetic	-3.48189	0.142989	1.22187	1.22187	Post * Diabetic up vs Post * Non-Diabetic	1.6242	0.0804092	0.0804092	14.2379	14.2379	1.30299	1.30299	0.793156	0.793156	44.0799	44.0799	1
12956	218526_s_at	29098	RANGRF	RAN guanine nucleotide release factor	NM_001177801 /// NM_001177802 /// NM_016492	0.000841092	0.254474	0.0482357	1.32e-11	0.00381907	6.71097	0.278433	6.41586	0.117148	5.982	0.272983	6.3674	0.264261	0.00649351	0.74458	-1.34304	Pre * Diabetic down vs Pre * Non-Diabetic	-3.65009	0.00029977	1.65746	1.65746	Post * Diabetic up vs Pre * Diabetic	6.06833	0.400405	1.06559	1.06559	Post * Non-Diabetic up vs Pre * Non-Diabetic	0.88809	0.117395	1.15814	1.15814	Post * Diabetic up vs Post * Non-Diabetic	1.75467	26.8491	26.8491	1.46166	1.46166	5.42432	5.42432	3030.52	3030.52	16.1937	16.1937	1
16165	224573_at	100529209 /// 440400	RNASEK /// RNASEK-C17ORF49	ribonuclease, RNase K /// RNASEK-C17orf49 readthrough	NM_001004333 /// NR_037715 /// NR_037716 /// NR_037717	0.0233725	0.130469	0.228504	7.43e-15	0.006613	10.0899	0.108743	9.96688	0.113105	9.77027	0.198248	10.0231	0.162716	0.00546209	0.831535	-1.2026	Pre * Diabetic down vs Pre * Non-Diabetic	-3.77045	0.00284829	1.24803	1.24803	Post * Diabetic up vs Pre * Diabetic	4.2372	0.535782	0.971402	-1.02944	Post * Non-Diabetic down vs Pre * Non-Diabetic	-0.646949	0.227724	1.06834	1.06834	Post * Diabetic up vs Post * Non-Diabetic	1.3064	7.81277	7.81277	2.71435	2.71435	1.70039	1.70039	19699.1	19699.1	13.2313	13.2313	1
9536	212242_at	7277	TUBA4A	tubulin, alpha 4a	NM_006000	0.115982	0.0776494	0.248737	0.659047	0.0019279	10.5041	0.279357	10.3481	0.136575	10.0329	0.214357	10.5187	0.196108	0.00265536	0.700271	-1.42802	Pre * Diabetic down vs Pre * Non-Diabetic	-4.28889	0.00353571	1.42172	1.42172	Post * Diabetic up vs Pre * Diabetic	4.07968	0.540656	0.937801	-1.06632	Post * Non-Diabetic down vs Pre * Non-Diabetic	-0.639043	0.539147	1.06163	1.06163	Post * Diabetic up vs Post * Non-Diabetic	0.641486	3.10685	3.10685	3.86544	3.86544	1.54736	1.54736	0.209883	0.209883	20.5083	20.5083	1
12669	218190_s_at	29796	UQCR10	ubiquinol-cytochrome c reductase, complex III subunit X	NM_001003684 /// NM_013387	0.0274904	0.048579	0.409709	1.65e-14	0.00752625	12.1269	0.195753	12.0302	0.149234	11.7266	0.141247	12.098	0.125009	0.0032985	0.766774	-1.30416	Pre * Diabetic down vs Pre * Non-Diabetic	-4.12999	0.00338643	1.31975	1.31975	Post * Diabetic up vs Pre * Diabetic	4.1109	0.528469	0.962549	-1.03891	Post * Non-Diabetic down vs Pre * Non-Diabetic	-0.658893	0.473537	1.05132	1.05132	Post * Diabetic up vs Post * Non-Diabetic	0.752098	7.23688	7.23688	5.04064	5.04064	0.756682	0.756682	16125.1	16125.1	12.5916	12.5916	1
16359	224782_at	153527	ZMAT2	zinc finger, matrin-type 2	NM_144723	0.000710158	0.282561	0.0192936	5.25e-13	0.00823312	8.00029	0.233082	7.87983	0.141287	7.65214	0.308181	7.85018	0.031052	0.0365902	0.84803	-1.1792	Pre * Diabetic down vs Pre * Non-Diabetic	-2.50614	0.000374974	1.27293	1.27293	Post * Diabetic up vs Pre * Diabetic	5.86819	0.202717	1.05153	1.05153	Post * Non-Diabetic up vs Pre * Non-Diabetic	1.38749	0.709577	1.02659	1.02659	Post * Diabetic up vs Post * Non-Diabetic	0.385975	28.3133	28.3133	1.28985	1.28985	8.52594	8.52594	6789.49	6789.49	12.16	12.16	1
